# The south Congo Basin was critical to Bantu settlement of south central Africa

**DOI:** 10.64898/2026.08.14.741591

**Authors:** Jeremy Choin, Kathryn de Luna, Jeffrey Fleisher, Elizabeth Sawchuk, Steven Goldstein, Potiphar Kaliba, Maggie Katongo, Alan G. Morris, George Mudenda, Menno Welling, Kendra Sirak, Kim Callan, Lora Iliev, Ann Marie Lawson, Megan Michel, Jonas Oppenheimer, Lijun Qiu, J. Noah Workman, Aisling Kearn, Matthew Mah, Gregory Soos, Swapan Mallick, Nadin Rohland, Jessica Thompson, Mary E. Prendergast, David Reich

**Author notes:** Corresponding authors: Jeremy Choin, Mary Prendergast and David Reich.

## Abstract

South central Africa, between the Congo Basin, the Great Lakes, and southern Africa, has long served as a corridor for human movement. Yet, it remains unclear whether there is genetic continuity between pre-Iron Age foragers and later Bantu-associated populations and whether the settlement of this region reflects multiple Bantu-associated migrations rather than the simpler serial founder model suggested by existing genomic data. To do so, we generated genome-wide ancient DNA from 71 Iron Age and historical individuals from present-day Zambia and Malawi, and analyzed these genomes alongside published data from present-day Africans. One late Iron Age individual (16^th^-17^th^ century) from Kalala Island in the Kafue River, Zambia, carries 40% non Bantu related ancestry that closely matches local Later Stone Age foragers. Admixture for this individual is estimated to be 850 years ago, several centuries earlier than reported for present day BaTwa from the same region. Focusing on the Bantu-related ancestry, haplotype-based analyses identify two main clusters among Iron Age, historical, and present-day south central Bantu groups associated with different Bantu-related migrations. These results reveal a layered history in which at least two Bantu expansions radiated from the southern Congo Basin, with south central Africa acting both as a crossroads of these movements and as a staging area for the subsequent southward expansion toward southern Africa.
