## Supplementary Table 2 for "The south Congo Basin was critical to Bantu settlement of south central Africa"

### Sheet: Sheet1
Supplementary Table S2. Radiocarbon dates and carbon and nitrogen stable isotope values obtained on human skeletal samples.
Calibrated using OxCal v.4.4 (Bronk Ramsey 2009) and SHCal20 curve (Hogg et al. 2020). Cal BP range 2σ.
													Raw dates		Calibrated dates BP			Calibrated dates BCE/CE			Isotopic values
Country	Site	Lab Indiv. ID	Sample ID	PSU-AMS#	Element	Total crude collagen yield (mg)	% Yield	Material	fraction modern	±	D14C (‰)	±	14C age (bp)	±	median cal BP	cal BP range from 95.4	cal BP range to 95.4	median cal BCE/CE	cal BCE/CE range from 95.4	cal BCE/CE range to 95.4	δ13C (‰)	δ15N (‰)	%C	%N	C:N
Zambia	Batoka Round-about	I10840	BR.01.02	4821	tooth	50.3	0.209583	>30kDa gelatin	0.984174	0.0019413	-15.8259	1.9413	130	20	87	253	...	1864	1698	...	-11.6384	12.2037	47.9386	17.2455	3.24306
Zambia	Chipongwe	I10843	CH.02.01	4798	tooth	63.82	0.130245	XAD amino acids	0.969349	0.00144323	-30.6513	1.44323	250	15	196	300	151	1755	1650	1799	-7.37632	8.52961	22.3557	8.18947	3.18478
Zambia	Chipongwe	I10842 (via S10881)	CH.04.01	4822	tooth	36.71	0.166864	>30kDa gelatin	0.970395	0.00147657	-29.6054	1.47657	240	15	187	295	150	1763	1656	1800	-7.27388	10.7256	42.3503	15.3203	3.22504
Zambia	Chipongwe	I8386	CH.07.01	5150	cranial bone	34.18	0.0657308	XAD amino acids	0.984399	0.00257077	-15.6008	2.57077	125	25	253	86	...	1697	1864	...	-7.31269	9.48444	9.61825	3.48562	3.21931
Zambia	Freeman's Cave II, Kafue Gorge	I10730	FC.01.01	4792	petrous	74.19	0.0662411	XAD amino acids	0.9707	0.0014	-29.3	1.4	240	15	187	295	150	1763	1656	1800	-7.3	10.7	23.2	8.5	3.19
Zambia	Fiwale Mission (Ndola District)	I10723	FM.01.01	4747	petrous	78.43	0.140054	>30kDa gelatin	0.97355	0.00156093	-26.4503	1.56093	215	15	194	283	144	1756	1667	1806	-8.72088	9.69147	40.2702	14.3045	3.28441
Zambia	Ingombe Ilede (NHCC)	I8860	II.2013.01.01	4721	petrous	27.45	0.0499091	XAD amino acids	0.993365	0.00172461	-6.63477	1.72461	55	15	45	59	26	1905	1891	1924	-6.76942	9.2993	29.1038	10.7151	3.16884
Zambia	Kalala Island	I8381	KALD.02	4507	tooth	35.86	0.105471	>30kDa gelatin	0.915761	0.00168561	-84.2392	1.68561	705	15	596	661	563	1354	1290	1387	-10.94	11.5279	41.6521	15.0205	3.23518
Zambia	Kalala Island	I8992	KALE2.01	4745	limb bone	59.22	0.116118	>30kDa gelatin	0.983862	0.00157988	-16.1379	1.57988	130	15	85	252	...	1866	1698	...	-5.65676	13.0356	21.3925	7.73423	3.22694
Zambia	Kalala Island	I8859	KALE3.01	4742	petrous	81.29	0.129032	>30kDa gelatin	0.981772	0.00155798	-18.2284	1.55798	150	15	97	258	...	1853	1692	...	-9.21819	10.639	41.7628	14.9198	3.26567
Zambia	Kalala Island	I8379	KALEX.01	4506	petrous	88.38	0.163667	>30kDa gelatin	0.964125	0.00159194	-35.8754	1.59194	295	15	304	435	283	1646	1516	1667	-10.7269	11.0938	51.3599	18.0667	3.31659
Zambia	Kalala Island	I8858	KALI.01	4511	petrous	93.08	0.18251	>30kDa gelatin	0.999608	0.00178226	-0.391554	1.78226	5	15	37	58	27	1913	1893	1924	-12.3596	9.79538	43.0408	15.0349	3.33986
Zambia	Kalala Island	I8382	KALL.01	4622	petrous	60.19	0.11575	>30kDa gelatin	0.974821	0.00153067	-25.1794	1.53067	205	15	199	283	141	1752	1667	1810	-10.3742	9.60189	40.431	14.2359	3.31343
Zambia	Kelly's Farm, Mazabuka	I10837	KF.01.01	4756	limb bone	106.89	0.205558	>30kDa gelatin	0.981641	0.00143719	-18.3589	1.43719	150	15	97	258	...	1853	1692	...	-10.6019	8.01232	48.4309	17.2258	3.28013
Zambia	Kanyankunde	I10738	KK.01.02	4793	petrous	161.1	0.303962	>30kDa gelatin	0.938932	0.00155945	-61.0683	1.55945	505	15	508	525	496	1442	1425	1455	-8.89293	8.97882	50.1096	17.3821	3.36331
Zambia	Kalomo	I8868	KM.01.01	4722	petrous	25.86	0.0562174	XAD amino acids	0.98736	0.00198428	-12.64	1.98428	100	20	52	247	21	1898	1703	1929	-9.0497	9.06838	15.203	5.34586	3.31786
Zambia	Lusaka Twin Palm Road	I10841	LP.01.01	4797	tooth	53.96	0.174065	XAD amino acids	0.986317	0.00146989	-13.6834	1.46989	110	15	51	242	23	1899	1709	1927	-12.0567	12.0706	25.6418	9.44136	3.16855
Zambia	Lusitu/Zimbe	I10832	LU.01.01	4754	tooth	52.32	0.201231	>30kDa gelatin	0.987536	0.00154423	-12.4637	1.54423	100	15	49	239	25	1902	1711	1925	-7.44237	10.1493	45.8372	16.3187	3.27702
Zambia	Mayburgh's Farm, Lusaka	I10834	MF.01.01	4755	tooth	60.17	0.182333	>30kDa gelatin	0.933471	0.00160365	-66.5287	1.60365	555	15	530	546	511	1421	1404	1439	-9.42447	9.15896	43.3199	15.4016	3.28147
Zambia	Moresby-White Farm	I8387	MW.01.02	4508	petrous	95.94	0.154742	>30kDa gelatin	0.974398	0.00161417	-25.6015	1.61417	210	15	196	283	142	1755	1667	1809	-7.01813	10.0951	42.3408	15.0213	3.28851
Zambia	Ndonde	I10743	NDA.01	4795	petrous	73.3	0.152708	>30kDa gelatin	0.928597	0.00160407	-71.4026	1.60407	595	15	547	625	527	1404	1326	1424	-9.09079	10.4656	49.2012	17.6674	3.24901
Zambia	Ndonde	I10885	NDC.01	4799	tooth	39.47	0.19735	XAD amino acids	0.869668	0.00143237	-130.332	1.43237	1120	15	968	1051	930	982	899	1020	-8.90313	9.46282	23.7062	8.76216	3.15644
Zambia	Ndonde	I10744	NDD.01	4752	petrous	78.39	0.15998	>30kDa gelatin	0.913247	0.00139229	-86.7534	1.39229	730	15	641	669	567	1309	1281	1383	-9.76349	9.1291	41.5554	14.8087	3.27384
Zambia	Ndonde	I10745	NDE.01	4753	petrous	148.36	0.211943	>30kDa gelatin	0.923035	0.00153895	-76.9651	1.53895	645	15	608	634	550	1343	1317	1400	-7.83961	9.6417	44.6967	16.0374	3.25154
Malawi	Mtemankhokwe	I6160	MTEM_3	5143	tooth	N/A	N/A	enamel carbonate	0.976793	0.0025656	-23.2066	2.5656	190	25	184	283	...	1766	1668	...	...	...	...	...	...
Malawi	Mtemankhokwe	I6389	MTEM_4	5144	tooth	N/A	N/A	enamel carbonate	0.972818	0.0030454	-27.1824	3.0454	220	30	194	302	...	1757	1648	...	...	...	...	...	...
Malawi	Nkudzi Bay	I8861	NK.03.01	4626	petrous	70.04	0.149021	>30kDa gelatin	0.987958	0.00176398	-12.0419	1.76398	95	15	48	238	25	1903	1712	1925	-9.80638	10.4828	34.8988	12.3593	3.29429
Malawi	Nkudzi Bay	I10160 (via S10161)	NK.04.01	4738	tooth	23.79	0.148687	>30kDa gelatin	0.983937	0.00176766	-16.063	1.76766	130	15	85	252	...	1866	1698	...	-7.3811	13.645	45.7348	15.5682	3.42733
Malawi	Nkudzi Bay	I10082	NK.05.01	4737	tooth	59.7	0.153077	>30kDa gelatin	0.954338	0.00145436	-45.6621	1.45436	375	15	384	466	322	1566	1485	1629	-7.76711	9.70242	46.2319	16.4989	3.26914
Malawi	Nkudzi Bay	I8862	NK.06.01	4734	petrous	63.02	0.134085	>30kDa gelatin	0.964712	0.00148452	-35.2883	1.48452	290	15	301	433	159	1649	1518	1792	-7.86208	10.9526	51.1313	18.1502	3.28664
Malawi	Nkudzi Bay	I8863	NK.07.01	4735	petrous	127.8	0.202857	>30kDa gelatin	0.9724	0.00142355	-27.6	1.42355	225	15	191	285	146	1759	1665	1804	-9.34481	7.32155	44.5331	16.0443	3.23825
Malawi	Nkudzi Bay	I10162	NK.08.02	4739	tooth	57.56	0.169294	>30kDa gelatin	0.977563	0.00174091	-22.4373	1.74091	180	15	152	278	...	1799	1673	...	-8.77398	8.42539	42.8634	15.259	3.27724
Malawi	Nkudzi Bay	I10163	NK.09.01	4740	tooth	69.92	0.162605	>30kDa gelatin	0.975266	0.00155289	-24.7336	1.55289	200	15	206	283	107	1745	1667	1843	-8.60855	8.39553	45.4606	16.2963	3.25457
Malawi	Nkudzi Bay	I8865	NK.12.01	4736	petrous	111.21	0.176524	>30kDa gelatin	0.985249	0.00162727	-14.7511	1.62727	120	15	58	251	7	1893	1700	1944	-8.94758	8.83647	43.9828	15.7479	3.25842
Malawi	Nkudzi Bay	I8866	NK.13.01	4757	petrous	50.16	0.106723	>30kDa gelatin	0.982125	0.00156538	-17.875	1.56538	145	15	95	255	...	1855	1696	...	-9.07753	11.3173	43.3271	15.3866	3.28523
Malawi	Nkudzi Bay	I8384	NK.15.02	4621	petrous	89.63	0.186729	>30kDa gelatin	0.973264	0.00147592	-26.7362	1.47592	220	15	193	284	145	1758	1666	1805	-8.54422	9.94329	42.7627	15.3869	3.24235
Malawi	Nkudzi Bay	I10735	NK.16.01	4759	tooth	61.58	0.139955	>30kDa gelatin	0.96962	0.00149411	-30.3798	1.49411	250	15	196	300	151	1755	1650	1799	-8.82765	8.50477	41.7279	15.0673	3.231
Zambia	Nansanzu School	I10831	NZ.02.01	4796	tooth	41.88	0.220421	XAD amino acids	0.957291	0.00149888	-42.7092	1.49888	350	15	393	447	311	1558	1504	1640	-6.37987	10.0164	24.5136	8.99918	3.17797
Zambia	Nansanzu School	I8385	NZ.03.01	4712	petrous	47.12	0.0785333	XAD amino acids	0.955815	0.00139207	-44.1847	1.39207	365	15	388	452	317	1563	1498	1633	-5.72885	11.3537	27.737	9.94601	3.25354
Zambia	Olympia Park, Lusaka	I8990	OP.04.01	4776	tooth	24.01	0.12005	XAD amino acids	0.9758	0.0015	-24.2	1.5	195	15	212	280	12	1739	1670	1938	-6.7	10	26.7	9.8	3.17
Zambia	Olympia Park, Lusaka	I8389	OP.06.01	4714	petrous	48.19	0.107089	XAD amino acids	0.970934	0.00164265	-29.0664	1.64265	235	15	188	289	150	1763	1662	1801	-7.55777	8.723	24.2103	8.71147	3.24232
Zambia	Shimabala	I8871	SH.01.01	4786	petrous	36.12	0.0612203	XAD amino acids	0.890649	0.00142185	-109.351	1.42185	930	15	779	897	737	1171	1053	1214	-7.91329	9.57228	23.2117	8.56069	3.16333
Zambia	Shimabala	I8872	SH.02.01	4787	petrous	56.06	0.02	XAD amino acids	0.887337	0.00147786	-112.663	1.47786	960	15	865	905	768	1085	1045	1183	-8.34903	10.4187	23.308	8.56164	3.17611
Zambia	Shimabala	I8985	SH.03.01	4775	tooth	28.66	0.168588	XAD amino acids	0.889041	0.00141931	-110.959	1.41931	945	15	797	904	739	1154	1047	1211	-7.27082	11.3726	28.5921	10.5092	3.17412
Zambia	Shimabala	I8993	SH.09.01	4790	tooth	37.3	0.169545	XAD amino acids	0.980303	0.00145582	-19.6966	1.45582	160	15	102	264	...	1849	1686	...	-5.78323	10.4139	23.1718	8.57297	3.15337
Zambia	Sikalongo	I10741	SL.01.01	4794	petrous	14.34	0.02868	XAD amino acids	0.984299	0.0019573	-15.701	1.9573	125	20	83	253	...	1868	1698	...	-7.15296	9.93389	17.4294	6.33504	3.20982
Zambia	Sinde Mission Orange Grove	I10727	SM.01.01	4791	petrous	49.09	0.0909074	>30kDa gelatin	0.967126	0.00159276	-32.8739	1.59276	270	15	291	311	153	1660	1639	1797	-8.67773	9.94482	47.2026	16.5609	3.32528
Zambia	Simbusenga	I10079	SS7.01	4746	limb bone	59.14	0.128565	>30kDa gelatin	0.922162	0.00140122	-77.8377	1.40122	650	15	607	637	550	1343	1314	1400	-9.23453	8.61351	46.0205	16.3536	3.2831
Zambia	Simbusenga	I8378	SS8.01	4711	petrous	16.89	0.0344694	XAD amino acids	0.914789	0.00153033	-85.2112	1.53033	715	15	595	665	565	1355	1286	1385	-11.14	9.70242	24.3934	8.86365	3.21075
Zambia	Silver Rest Farm, Lusaka	I10739	SV.01.01	4748	petrous	92.48	0.181333	>30kDa gelatin	0.988636	0.00164245	-11.3638	1.64245	90	15	48	136	26	1903	1814	1925	-9.28354	8.22234	43.9656	15.7041	3.26624
Zambia	Twin Rivers	I8870	TR.01.01	4785	petrous	24.65	0.0493	XAD amino acids	0.937852	0.00141307	-62.1477	1.41307	515	15	512	529	499	1438	1421	1452	-8.15152	7.66111	22.1421	8.21349	3.14512
Zambia	Twin Rivers	I8981	TR.02.01	4773	tooth	20.45	0.120294	XAD amino acids	0.897281	0.00151073	-102.719	1.51073	870	15	732	770	680	1219	1181	1270	-7.27797	12.5939	26.7662	9.85822	3.16763
Zambia	Twin Rivers	I8983	TR.04.01	4774	tooth	10.14	0.2535	XAD amino acids	0.937123	0.00141385	-62.8767	1.41385	520	15	514	532	500	1436	1418	1450	-6.70917	8.59062	23.6481	8.71274	3.16656
Zambia	Water Tower, Livingstone	I8388	WT.01.01	4623	petrous	115.29	0.217528	>30kDa gelatin	0.977641	0.00149101	-22.359	1.49101	180	15	152	278	...	1799	1673	...	-9.72571	11.0431	45.9339	15.5373	3.44909
Zambia	Zambezi River Bank	I10740	ZB.02.01	4749	petrous	83.32	0.126242	>30kDa gelatin	0.98363	0.00163083	-16.3696	1.63083	135	15	90	253	...	1860	1698	...	-13.6245	12.7561	42.317	14.6026	3.38089
