## Supplementary Table 4 for "The south Congo Basin was critical to Bantu settlement of south central Africa"

### Sheet: Sheet2
Target	Source 1	Source 2	Proportion Source 1	Proportion Source 2	SE	Pval	Zscore Source 2	nSNPs
I10079.AG	Yoruba	Mbuti	0.862	0.138	0.034	0.065627	4.05882	88533
I10716.AG	Yoruba	Mbuti	0.907	0.093	0.021	0.165004	4.42857	419181
I10718.AG	Yoruba	Mbuti	0.916	0.084	0.019	0.241591	4.42105	386256
I10727.AG	Yoruba	Mbuti	0.858	0.142	0.021	0.383677	6.7619	284174
I10728.AG	Yoruba	Mbuti	0.871	0.129	0.02	0.070714	6.45	335307
I10729.AG	Yoruba	Mbuti	0.902	0.098	0.021	0.329358	4.66667	368593
I10729.AG	Yoruba	South_Africa_1900BP	0.962	0.038	0.008	0.20302	4.75	367376
I10730.AG	Yoruba	Mbuti	0.937	0.063	0.021	0.352788	3	358264
I10730.AG	Yoruba	South_Africa_1900BP	0.971	0.029	0.009	0.066219	3.22222	356944
I10739.AG	Yoruba	Mbuti	0.973	0.027	0.02	0.155477	1.35	394646
I10741.AG	Yoruba	Mbuti	0.916	0.084	0.02	0.093733	4.2	393820
I10742.AG	Yoruba	Ethiopia_4500BP	0.899	0.101	0.04	0.098111	2.525	153088
I10742.AG	Yoruba	Kenya_PastoralN	0.957	0.043	0.016	0.108141	2.6875	152655
I10745.AG	Yoruba	Mbuti	0.926	0.074	0.022	0.558239	3.36364	336053
I10746.AG	Yoruba	Dinka	0.975	0.025	0.066	0.101112	0.378788	140753
I10746.AG	Yoruba	Ethiopia_4500BP	0.955	0.045	0.04	0.110069	1.125	139400
I10746.AG	Yoruba	Kenya_PastoralN	0.994	0.006	0.016	0.057948	0.375	139222
I10746.AG	Yoruba	Mbuti	0.935	0.065	0.03	0.559711	2.16667	142200
I10746.AG	Yoruba	South_Africa_1900BP	0.981	0.019	0.012	0.130376	1.58333	139558
I10831.AG	Yoruba	Ethiopia_4500BP	0.955	0.045	0.047	0.052294	0.957447	107872
I10831.AG	Yoruba	Mbuti	0.979	0.021	0.031	0.065873	0.677419	110831
I10831.AG	Yoruba	South_Africa_1900BP	0.975	0.025	0.014	0.101934	1.78571	107976
I10832.AG	Yoruba	Mbuti	0.901	0.099	0.022	0.307671	4.5	251447
I10834.AG	Yoruba	Mbuti	0.952	0.048	0.032	0.082356	1.5	106443
I10842.AG	Yoruba	Mbuti	0.919	0.081	0.024	0.366009	3.375	186005
I10842.AG	Yoruba	South_Africa_1900BP	0.978	0.022	0.01	0.073979	2.2	183605
I10885.AG	Yoruba	Dinka	0.902	0.098	0.094	0.2833	1.04255	74436
I5777.AG	Yoruba	Mbuti	0.82	0.18	0.045	0.085722	4	52978
I6162.AG	Yoruba	Mbuti	0.885	0.115	0.024	0.236621	4.79167	208158
I6163.AG	Yoruba	Ethiopia_4500BP	0.891	0.109	0.028	0.649011	3.89286	505462
I6163.AG	Yoruba	Kenya_PastoralN	0.974	0.026	0.011	0.050482	2.36364	498746
I6163.AG	Yoruba	South_Africa_1900BP	0.974	0.026	0.008	0.218691	3.25	506233
I6389.AG	Yoruba	Dinka	0.974	0.026	0.052	0.100918	0.5	350543
I6389.AG	Yoruba	Ethiopia_4500BP	0.927	0.073	0.031	0.480514	2.35484	349449
I6389.AG	Yoruba	Kenya_PastoralN	0.983	0.017	0.012	0.156175	1.41667	345563
I6389.AG	Yoruba	Mbuti	0.968	0.032	0.021	0.331425	1.52381	351189
I6389.AG	Yoruba	South_Africa_1900BP	0.989	0.011	0.008	0.183913	1.375	349927
I8385.AG	Yoruba	Mbuti	0.91	0.09	0.02	0.381119	4.5	461470
I8388.AG	Yoruba	Mbuti	0.918	0.082	0.019	0.422485	4.31579	494516
I8858.AG	Yoruba	Mbuti	0.87	0.13	0.02	0.051832	6.5	495736
I8860.AG	Yoruba	Mbuti	0.877	0.123	0.02	0.084002	6.15	491106
I8865.AG	Yoruba	Mbuti	0.895	0.105	0.019	0.594386	5.52632	483326
I8985.AG	Yoruba	Dinka	0.757	0.243	0.21	0.302042	1.15714	29672
I8985.AG	Yoruba	Ethiopia_4500BP	0.734	0.266	0.134	0.163729	1.98507	28200
I8985.AG	Yoruba	Kenya_PastoralN	0.91	0.09	0.042	0.135683	2.14286	28155
I8985.AG	Yoruba	Mbuti	0.89	0.11	0.074	0.081182	1.48649	31494
I8985.AG	Yoruba	South_Africa_1900BP	0.937	0.063	0.033	0.116845	1.90909	28211
I8992.AG	Yoruba	Kenya_PastoralN	0.881	0.119	0.036	0.05935	3.30556	34549
green: unique "PASS" (p.val >0.05) & Z >= 2; red: negative value or 0 included in SE, blue:selected based on lower SE but uncertain either because multiple "PASS" or unique "PASS" with Z < 2
