## Supplementary Table 5 for "The south Congo Basin was critical to Bantu settlement of south central Africa"

### Sheet: Sheet1
Target	Source 1	Source 2	Source 3	Proportion S1	Proportion S2	Proportion S3	SE1	SE2	SE3	Pval	Zscore Source 2	Zscore Source 3	nSNPs
I10717.AG	Yoruba	Mbuti	Kenya_PastoralN	0.835	0.118	0.047	0.033	0.026	0.014	0.069727	4.53846	3.35714	195225
I10717.AG	Yoruba	South_Africa_1900BP_u	Kenya_PastoralN	0.913	0.052	0.036	0.018	0.01	0.014	0.064476	5.2	2.57143	192892
I10738.AG	Yoruba	Mbuti	Kenya_PastoralN	0.865	0.081	0.054	0.028	0.021	0.013	0.262053	3.85714	4.15385	363464
I10740.AG	Yoruba	Mbuti	Kenya_PastoralN_u	0.847	0.125	0.029	0.028	0.022	0.013	0.05074	5.68182	2.23077	375194
I10740.AG	Yoruba	Mbuti	South_Africa_1900BP	0.921	0.039	0.04	0.025	0.034	0.014	0.06426	1.14706	2.85714	377233
I10743.AG	Yoruba	Dinka	Ethiopia_4500BP	0.943	-0.104	0.161	0.052	0.065	0.038	0.118641	-1.6	4.23684	340977
I10743.AG	Yoruba	Mbuti	Dinka	0.749	0.107	0.145	0.073	0.024	0.059	0.192373	4.45833	2.45763	343219
I10743.AG	Yoruba	Mbuti	Kenya_PastoralN_u	0.84	0.115	0.044	0.028	0.022	0.012	0.433841	5.22727	3.66667	340644
I10744.AG	Yoruba	Mbuti	Kenya_PastoralN	0.859	0.118	0.024	0.028	0.022	0.012	0.06407	5.36364	2	358918
I8382.AG	Yoruba	Mbuti	Ethiopia_4500BP	0.817	0.09	0.094	0.033	0.02	0.031	0.0753	4.5	3.03226	408702
I8383.AG	Yoruba	Dinka	Ethiopia_4500BP	1.032	-0.17	0.138	0.05	0.059	0.035	0.154542	-2.88136	3.94286	492268
I8383.AG	Yoruba	South_Africa_1900BP	Kenya_PastoralN	0.942	0.027	0.031	0.015	0.008	0.012	0.090904	3.375	2.58333	486581
I8384.AG	Yoruba	Mbuti	Ethiopia_4500BP	0.892	0.06	0.048	0.033	0.021	0.03	0.073747	2.85714	1.6	400845
I8384.AG	Yoruba	Mbuti	Kenya_PastoralN_u	0.884	0.082	0.034	0.027	0.021	0.012	0.477035	3.90476	2.83333	397687
I8387.AG	Yoruba	Mbuti	Kenya_PastoralN	0.834	0.118	0.048	0.024	0.019	0.011	0.074207	6.21053	4.36364	482361
I8863.AG	Yoruba	Dinka	Ethiopia_4500BP	1.031	-0.217	0.185	0.048	0.058	0.035	0.082283	-3.74138	5.28571	475367
I8868.AG	Yoruba	Mbuti	Dinka	0.961	0.057	-0.019	0.063	0.022	0.051	0.110983	2.59091	-0.372549	484927
I8868.AG	Yoruba	Mbuti	Kenya_PastoralN_u	0.904	0.081	0.015	0.025	0.02	0.011	0.064947	4.05	1.36364	478897
I8868.AG	Yoruba	Mbuti	South_Africa_1900BP	0.9	0.127	-0.026	0.023	0.032	0.013	0.092359	3.96875	-2	484459
I8872.AG	Yoruba	Mbuti	Kenya_PastoralN	0.86	0.088	0.052	0.029	0.022	0.013	0.274648	4	4	337649
green: unique "PASS" (p.val >0.05) & Z >= 2; red: negative value or 0 included in SE, blue:selected based on lower SE but uncertain either because multiple "PASS" or unique "PASS" with Z < 2
