## Supplementary Table 6 for "The south Congo Basin was critical to Bantu settlement of south central Africa"

### Sheet: Sheet1
Target	Source 1	Source 2	Proportion 1	Proportion 2	SE	Pval	Zscore Source 2
I8379.AG	Yoruba	Malawi LSA	0.621	0.379	0.019	0.41605	19.9474
I8379.AG	Yoruba	Ancient_Kenyan_foragers	0.594	0.406	0.03	1.04193e-33	13.5333
I8379.AG	Yoruba	Ancient_Tanzanian_foragers	0.557	0.443	0.028	1.90166e-20	15.8214
Ancient_Kenyan_foragers: Kenya_Kakapel_LSA_Kansyore, Kenya_LSA and Kenya_Kansyore combined
Ancient_Tanzanian_foragers: Tanzania_Zanzibar_1300BP, Tanzania_Pemba_1400BP.AG and Tanzania_Kisese_LSA combined
