## Supplementary Table 7 for "The south Congo Basin was critical to Bantu settlement of south central Africa"

### Sheet: Sheet1
Target	Yoruba	Mbuti	South_Africa_1900BP	Ethiopia_4500BP	Pval
I8379.AG	0.568	0.171	0.102	0.16	0.311257
I8379.AG	0.732	0.136	0.132	0	2.15227e-05
I8379.AG	0.42	0.321	0	0.259	9.09694e-10
I8379.AG	0.706	0	0.157	0.138	1.74281e-05
I8379.AG	0.65	0.35	0	0	2.64194e-23
I8379.AG	0.83	0	0.17	0	1.6182e-07
