## Supplementary Table 13 for "The south Congo Basin was critical to Bantu settlement of south central Africa"

### Sheet: Sheet1
Target	generations [95%CI]	maxR2fit.1date	%S1	Best S1	S1>10%	%S2	Best S2	S2>10%
Zambia_TongaZam_1	52[24-77]	0.36	6	Nigeria_Ibibio*	Dinka(14.6), Xuun(11.8), Sandawe(11.4), Khwe(10.2), Somali(10)	96	DRC_LubaLulua	DRC_LubaLulua(55.4), DRC_Mbala(15.6)
Malawi_Chewa_Ngoni_Yao_Mozambique_Tanzania_1	37[32-43]	0.9	6	Ethiopia_Agaw	Somali(22.9), Ethiopia_Nuer (21.5), Iranian(17.8), Sandawe(15,6)	94	DRC_LubaLulua	DRC_LubaLulua(47.2), DRC_Mbala(14.4)
Tumbuka_1	37[25-59]	0.63	4	Somali	Somali(62.9), Sandawe(24.7), Khwe(10.8)	96	DRC_LubaLulua	DRC_LubaLulua(54.5), Congo_Kuni(12.5)
Zambia_Bemba_Chewa_Lozi_Ngoni_Nsenga_1	41[36-48]	0.88	6	Somali	Somali(17.1), Sandawe(16.1), Ethiopia_Nuer(13.8), Egyptian(12.5), Nigeria_Ibibio(12.1)	94	DRC_LubaLulua	DRC_LubaLulua(50.9), DRC_Mbala(15.4)
Zambia_Fwe_2	39[31-43]	0.82	6	Xuun	Xuun(33), Khwe(26.9), Ju_hoan(20.1), Sandawe(10.5)	94	Angola_Ovimbundu	Angola_Ovimbundu(35.3), DRC_LubaLulua(22.8), Namibia_Wambo(20.2)
Zambia_Kwamashi_2	53[38-74]	0.63	5	Xuun	Xuun(38.3), Khwe(30.9)	95	Angola_Ovimbundu	Angola_Ovimbundu(29.5), Namibia_Wambo(24.7), DRC_LubaLulua(21.9), DRC_Pende(13.1)
Zambia_Kwangwa_Lozi_Luyana_2	55[38-66]	0.65	3	Xuun	Ju_hoan(20.5), Xuun(18.9), Khwe(14.4), Angola_Sekele(10.7), Mbuti(10.3)	97	Angola_Ovimbundu	DRC_LubaLulua(27), Angola_Ovimbundu(24.1), Namibia_Wambo(15.9), DRC_Mbala(11.9)
Zambia_Mbukushu_2	34[27-43]	0.75	6	Xuun	Namibia_TsumkweKung(25.7), Xuun(24.5), Khwe(16.7), Namibia_Damara(14.3), Angola_Khwe(13.4)	94	Angola_Ovimbundu	Angola_Ovimbundu(37.8), Namibia_Wambo(24.1), DRC_LubaLulua(17.4)
Zambia_Mbunda_2	33[14-39]	0.49	4	Xuun	Angola_Khwe(27), Xuun(25.8), Namibia_Wambo(20.1)	96	Angola_Ovimbundu	Angola_Ovimbundu(35.8), DRC_LubaLulua(24.3), Namibia_Wambo(13.6), DRC_Pende(11.9)
Zambia_Shanjo_2	40[26-55]	0.59	5	Namibia_TsumkweKung	Namibia_TsumkweKung(25.8), Khwe(15.0), Somali(12.7)	95	Angola_Ovimbundu	Angola_Ovimbundu(27.9), Namibia_Wambo(21.4), DRC_LubaLulua(20.2)
maxR2fit.1date represents the R² of the best-fitting single-date admixture model
* Does not seem to be a good proxy based on the deconvolution of source 1
