## Supplementary Table 3 for "The south Congo Basin was critical to Bantu settlement of south central Africa"

Indiv_ID	Pop_label	Type	Ref
I10871.AG	Cameroon_ShumLaka_SMA	Ancient (projected)	Lipson et al. 2022
I10871.DG	Cameroon_ShumLaka_SMA	Ancient (projected)	Lipson et al. 2020
I10872_enhanced.AG	Cameroon_ShumLaka_SMA	Ancient (projected)	Lipson et al. 2020
I10873.AG	Cameroon_ShumLaka_SMA	Ancient (projected)	Lipson et al. 2022
I10873.SG	Cameroon_ShumLaka_SMA	Ancient (projected)	Lipson et al. 2020
I10874.AG	Cameroon_ShumLaka_SMA	Ancient (projected)	Lipson et al. 2022
I5950.DG	Ethiopia_4500BP	Ancient (projected)	Llorente et al. 2015, Lipson et al. 2022
KPL001.AG	Kenya_Kakapel_LSA_Kansyore	Ancient (projected)	Wang et al. 2020
I8930_enhanced.AG	Kenya_Kansyore	Ancient (projected)	Prendergast et al. 2019
I8931.AG	Kenya_Kansyore	Ancient (projected)	Prendergast et al. 2019
I8808.AG	Kenya_LSA	Ancient (projected)	Prendergast et al. 2019
I12384.AG	Kenya_PastoralN	Ancient (projected)	Prendergast et al. 2019
I8758.AG	Kenya_PastoralN	Ancient (projected)	Prendergast et al. 2019
I8759.AG	Kenya_PastoralN	Ancient (projected)	Prendergast et al. 2019
I8804.AG	Kenya_PastoralN	Ancient (projected)	Prendergast et al. 2019
I8814.AG	Kenya_PastoralN	Ancient (projected)	Prendergast et al. 2019
I8830_enhanced.AG	Kenya_PastoralN	Ancient (projected)	Prendergast et al. 2019
I8874.AG	Kenya_PastoralN	Ancient (projected)	Prendergast et al. 2019
I8918.AG	Kenya_PastoralN	Ancient (projected)	Prendergast et al. 2019
I8919.AG	Kenya_PastoralN	Ancient (projected)	Prendergast et al. 2019
I8920_enhanced.AG	Kenya_PastoralN	Ancient (projected)	Prendergast et al. 2019
I6162.AG	Malawi_Chipakusa_IA	Ancient (projected)	This study
I6163.AG	Malawi_Chipakusa_IA	Ancient (projected)	This study
I6163.SG	Malawi_Chipakusa_IA	Ancient (projected)	This study
I5776.AG	Malawi_Dzimbiri_LIA	Ancient (projected)	This study
I5777.AG	Malawi_Dzimbiri_LIA	Ancient (projected)	This study
I19528_enhanced.AG	Malawi_LSA_15500BP	Ancient (projected)	Lipson et al. 2022, this study
I19529_enhanced.AG	Malawi_LSA_15500BP	Ancient (projected)	Lipson et al. 2022, this study
I4426.AG	Malawi_LSA_2500BP	Ancient (projected)	Lipson et al. 2022
I4421.AG	Malawi_LSA_5200BP	Ancient (projected)	Lipson et al. 2022
I4422.AG	Malawi_LSA_5200BP	Ancient (projected)	Lipson et al. 2022
I4427_enhanced.AG	Malawi_LSA_6000BP	Ancient (projected)	Lipson et al. 2022, this study
I4468.AG	Malawi_LSA_6000BP	Ancient (projected)	Lipson et al. 2022
I2967.AG	Malawi_LSA_8500BP	Ancient (projected)	Lipson et al. 2022
I2967.SG	Malawi_LSA_8500BP	Ancient (projected)	Lipson et al. 2022
I6389.AG	Malawi_Mtemankhokwe_RIA	Ancient (projected)	This study
I10082.AG	Malawi_NkudziBay_RIA	Ancient (projected)	This study
I10160.AG	Malawi_NkudziBay_RIA	Ancient (projected)	This study
I10162.AG	Malawi_NkudziBay_RIA	Ancient (projected)	This study
I10163.AG	Malawi_NkudziBay_RIA	Ancient (projected)	This study
I10735.AG	Malawi_NkudziBay_RIA	Ancient (projected)	This study
I8384.AG	Malawi_NkudziBay_RIA	Ancient (projected)	This study
I8861.AG	Malawi_NkudziBay_RIA	Ancient (projected)	This study
I8862.AG	Malawi_NkudziBay_RIA	Ancient (projected)	This study
I8863.AG	Malawi_NkudziBay_RIA	Ancient (projected)	This study
I8865.AG	Malawi_NkudziBay_RIA	Ancient (projected)	This study
I8866.AG	Malawi_NkudziBay_RIA	Ancient (projected)	This study
I9133.SG	South_Africa_1900BP	Ancient (projected)	Skoglund et al. 2017
baa001.SG	South_Africa_1900BP	Ancient (projected)	Schlebusch et al. 2017
I8821.AG	Tanzania_Kisese_LSA	Ancient (projected)	Lipson et al. 2022
I13972.AG	Tanzania_PN	Ancient (projected)	Prendergast et al. 2019
I13977.AG	Tanzania_PN	Ancient (projected)	Prendergast et al. 2019
I13978.AG	Tanzania_PN	Ancient (projected)	Prendergast et al. 2019
I13979.AG	Tanzania_PN	Ancient (projected)	Prendergast et al. 2019
I13980.AG	Tanzania_PN	Ancient (projected)	Prendergast et al. 2019
I13981.AG	Tanzania_PN	Ancient (projected)	Prendergast et al. 2019
I0589.AG	Tanzania_Zanzibar_1300BP	Ancient (projected)	Skoglund et al. 2017
I8383.AG	Zambia_IngombeIlede_RIA	Ancient (projected)	This study
I8868.AG	Zambia_Kalomo_RIA_Historic	Ancient (projected)	This study
I10837.AG	Zambia_KellysFarm_RIA_Historic	Ancient (projected)	This study
I8869.AG	Zambia_LSA_IA	Ancient (projected)	This study
I10738.AG	Zambia_LSA_possible	Ancient (projected)	This study
I10729.AG	Zambia_LindaCompound_RIA_Historic	Ancient (projected)	This study
I10832.AG	Zambia_LusituZimbe_RIA_Historic	Ancient (projected)	This study
I10834.AG	Zambia_MIA	Ancient (projected)	This study
I8871.AG	Zambia_MIA	Ancient (projected)	This study
I8872.AG	Zambia_MIA	Ancient (projected)	This study
I8981.AG	Zambia_MIA	Ancient (projected)	This study
I8985.AG	Zambia_MIA	Ancient (projected)	This study
I10831.AG	Zambia_NansanzuSchool_LIA	Ancient (projected)	This study
I8385.AG	Zambia_NansanzuSchool_LIA	Ancient (projected)	This study
I10743.AG	Zambia_Ndonde_MIA	Ancient (projected)	This study
I10744.AG	Zambia_Ndonde_MIA	Ancient (projected)	This study
I10745.AG	Zambia_Ndonde_MIA	Ancient (projected)	This study
I10885.AG	Zambia_Ndonde_MIA	Ancient (projected)	This study
I10716.AG	Zambia_RIA_Historic	Ancient (projected)	This study
I10717.AG	Zambia_RIA_Historic	Ancient (projected)	This study
I10718.AG	Zambia_RIA_Historic	Ancient (projected)	This study
I10723.AG	Zambia_RIA_Historic	Ancient (projected)	This study
I10728.AG	Zambia_RIA_Historic	Ancient (projected)	This study
I10730.AG	Zambia_RIA_Historic	Ancient (projected)	This study
I10739.AG	Zambia_RIA_Historic	Ancient (projected)	This study
I10741.AG	Zambia_RIA_Historic	Ancient (projected)	This study
I10742.AG	Zambia_RIA_Historic	Ancient (projected)	This study
I10746.AG	Zambia_RIA_Historic	Ancient (projected)	This study
I10842.AG	Zambia_RIA_Historic	Ancient (projected)	This study
I10843.AG	Zambia_RIA_Historic	Ancient (projected)	This study
I10883.AG	Zambia_RIA_Historic	Ancient (projected)	This study
I8382.AG	Zambia_RIA_Historic	Ancient (projected)	This study
I8386.AG	Zambia_RIA_Historic	Ancient (projected)	This study
I8387.AG	Zambia_RIA_Historic	Ancient (projected)	This study
I8389.AG	Zambia_RIA_Historic	Ancient (projected)	This study
I8858.AG	Zambia_RIA_Historic	Ancient (projected)	This study
I8859.AG	Zambia_RIA_Historic	Ancient (projected)	This study
I8993.AG	Zambia_RIA_Historic	Ancient (projected)	This study
I8379.AG	Zambia_RIA_Historic	Ancient (projected)	This study
I10841.AG	Zambia_RIA_Historic	Ancient (projected)	This study
I8990.AG	Zambia_RIA_Historic	Ancient (projected)	This study
I8992.AG	Zambia_RIA_Historic	Ancient (projected)	This study
I10079.AG	Zambia_Simbusenga_MIA	Ancient (projected)	This study
I10727.AG	Zambia_Sinde_RIA_Historic	Ancient (projected)	This study
I8388.AG	Zambia_WaterTower_RIA_Historic	Ancient (projected)	This study
I10740.AG	Zambia_ZambeziRiverBank_RIA_Historic	Ancient (projected)	This study
T_Aari-1.DG	Aari	Modern (reference panel)	Fan et al. 2019
T_Aari-2.DG	Aari	Modern (reference panel)	Fan et al. 2019
T_Agaw-1.DG	Agaw	Modern (reference panel)	Fan et al. 2019
T_Agaw-2.DG	Agaw	Modern (reference panel)	Fan et al. 2019
T_Baka-1.DG	Baka	Modern (reference panel)	Fan et al. 2019
T_Baka-2.DG	Baka	Modern (reference panel)	Fan et al. 2019
T_Bakola-1.DG	Bakola	Modern (reference panel)	Fan et al. 2019
T_Bakola-2.DG	Bakola	Modern (reference panel)	Fan et al. 2019
HGDP01405.DG	BantuKenya	Modern (reference panel)	Bergstrom et al. 2020
HGDP01408.DG	BantuKenya	Modern (reference panel)	Bergstrom et al. 2020
HGDP01414.DG	BantuKenya	Modern (reference panel)	Bergstrom et al. 2020
HGDP01417.DG	BantuKenya	Modern (reference panel)	Bergstrom et al. 2020
HGDP01418.DG	BantuKenya	Modern (reference panel)	Bergstrom et al. 2020
HGDP01419.DG	BantuKenya	Modern (reference panel)	Bergstrom et al. 2020
HGDP00993.DG	BantuSA	Modern (reference panel)	Bergstrom et al. 2020
HGDP00994.DG	BantuSA	Modern (reference panel)	Bergstrom et al. 2020
HGDP01033.DG	BantuSA	Modern (reference panel)	Bergstrom et al. 2020
HGDP01028.DG	BantuSA_Herero	Modern (reference panel)	Bergstrom et al. 2020
HGDP01035.DG	BantuSA_Herero	Modern (reference panel)	Bergstrom et al. 2020
HGDP01031.DG	BantuSA_Ovambo	Modern (reference panel)	Bergstrom et al. 2020
HGDP01030.DG	BantuSA_Tswana	Modern (reference panel)	Bergstrom et al. 2020
HGDP01034.DG	BantuSA_Tswana	Modern (reference panel)	Bergstrom et al. 2020
T_Bedzan-1.DG	Bedzan	Modern (reference panel)	Fan et al. 2019
T_Bedzan-2.DG	Bedzan	Modern (reference panel)	Fan et al. 2019
HGDP00454.DG	Biaka	Modern (reference panel)	Bergstrom et al. 2020
HGDP00455.DG	Biaka	Modern (reference panel)	Bergstrom et al. 2020
HGDP00457.DG	Biaka	Modern (reference panel)	Bergstrom et al. 2020
HGDP00458.DG	Biaka	Modern (reference panel)	Bergstrom et al. 2020
HGDP00459.DG	Biaka	Modern (reference panel)	Bergstrom et al. 2020
HGDP00460.DG	Biaka	Modern (reference panel)	Bergstrom et al. 2020
HGDP00461.DG	Biaka	Modern (reference panel)	Bergstrom et al. 2020
HGDP00464.DG	Biaka	Modern (reference panel)	Bergstrom et al. 2020
HGDP00466.DG	Biaka	Modern (reference panel)	Bergstrom et al. 2020
HGDP00469.DG	Biaka	Modern (reference panel)	Bergstrom et al. 2020
HGDP00470.DG	Biaka	Modern (reference panel)	Bergstrom et al. 2020
HGDP00472.DG	Biaka	Modern (reference panel)	Bergstrom et al. 2020
HGDP00473.DG	Biaka	Modern (reference panel)	Bergstrom et al. 2020
HGDP00475.DG	Biaka	Modern (reference panel)	Bergstrom et al. 2020
HGDP00985.DG	Biaka	Modern (reference panel)	Bergstrom et al. 2020
HGDP00986.DG	Biaka	Modern (reference panel)	Bergstrom et al. 2020
HGDP01086.DG	Biaka	Modern (reference panel)	Bergstrom et al. 2020
HGDP01090.DG	Biaka	Modern (reference panel)	Bergstrom et al. 2020
HGDP01094.DG	Biaka	Modern (reference panel)	Bergstrom et al. 2020
T_Bulala-1.DG	Bulala	Modern (reference panel)	Fan et al. 2019
T_Bulala-2.DG	Bulala	Modern (reference panel)	Fan et al. 2019
A_Dinka-4.DG	Dinka	Modern (reference panel)	Meyer et al. 2012
B_Dinka-3.DG	Dinka	Modern (reference panel)	Pruefer et al. 2013
S_Dinka-1.DG	Dinka	Modern (reference panel)	Mallick et al. 2016
S_Dinka-2.DG	Dinka	Modern (reference panel)	Mallick et al. 2016
T_Elmolo-1.DG	Elmolo	Modern (reference panel)	Fan et al. 2019
T_Elmolo-2.DG	Elmolo	Modern (reference panel)	Fan et al. 2019
T_Fulani-1.DG	Fulani	Modern (reference panel)	Fan et al. 2019
T_Fulani-2.DG	Fulani	Modern (reference panel)	Fan et al. 2019
S_Gambian-1.DG	Gambian	Modern (reference panel)	Mallick et al. 2016
S_Gambian-2.DG	Gambian	Modern (reference panel)	Mallick et al. 2016
T_Hadza-1.DG	Hadza_1	Modern (reference panel)	Fan et al. 2019
T_Hadza-2.DG	Hadza_2	Modern (reference panel)	Fan et al. 2019
T_Iraqw-1.DG	Iraqw	Modern (reference panel)	Fan et al. 2019
T_Iraqw-2.DG	Iraqw	Modern (reference panel)	Fan et al. 2019
HGDP00987.DG	Ju_hoan_North	Modern (reference panel)	Bergstrom et al. 2020
HGDP00991.DG	Ju_hoan_North	Modern (reference panel)	Bergstrom et al. 2020
HGDP00992.DG	Ju_hoan_North	Modern (reference panel)	Bergstrom et al. 2020
HGDP01032.DG	Ju_hoan_North	Modern (reference panel)	Bergstrom et al. 2020
HGDP01036.DG	Ju_hoan_North	Modern (reference panel)	Bergstrom et al. 2020
S_Somali-1.DG	Kenya_Somali	Modern (reference panel)	Mallick et al. 2016
S_Khomani_San-1.DG	Khomani_San	Modern (reference panel)	Mallick et al. 2016
S_Khomani_San-2.DG	Khomani_San	Modern (reference panel)	Mallick et al. 2016
T_Kikuyu-1.DG	Kikuyu	Modern (reference panel)	Fan et al. 2019
T_Kikuyu-2.DG	Kikuyu	Modern (reference panel)	Fan et al. 2019
S_Kongo-2.DG	Kongo	Modern (reference panel)	Mallick et al. 2016
S_Lemande-1.DG	Lemande	Modern (reference panel)	Mallick et al. 2016
S_Lemande-2.DG	Lemande	Modern (reference panel)	Mallick et al. 2016
S_Luhya-1.DG	Luhya	Modern (reference panel)	Mallick et al. 2016
S_Luhya-2.DG	Luhya	Modern (reference panel)	Mallick et al. 2016
S_Luo-1.DG	Luo	Modern (reference panel)	Mallick et al. 2016
S_Luo-2.DG	Luo	Modern (reference panel)	Mallick et al. 2016
HGDP00904.DG	Mandenka	Modern (reference panel)	Bergstrom et al. 2020
HGDP00905.DG	Mandenka	Modern (reference panel)	Bergstrom et al. 2020
HGDP00906.DG	Mandenka	Modern (reference panel)	Bergstrom et al. 2020
HGDP00907.DG	Mandenka	Modern (reference panel)	Bergstrom et al. 2020
HGDP00908.DG	Mandenka	Modern (reference panel)	Bergstrom et al. 2020
HGDP00909.DG	Mandenka	Modern (reference panel)	Bergstrom et al. 2020
HGDP00910.DG	Mandenka	Modern (reference panel)	Bergstrom et al. 2020
HGDP00912.DG	Mandenka	Modern (reference panel)	Bergstrom et al. 2020
HGDP00913.DG	Mandenka	Modern (reference panel)	Bergstrom et al. 2020
HGDP00915.DG	Mandenka	Modern (reference panel)	Bergstrom et al. 2020
HGDP00917.DG	Mandenka	Modern (reference panel)	Bergstrom et al. 2020
HGDP01199.DG	Mandenka	Modern (reference panel)	Bergstrom et al. 2020
HGDP01200.DG	Mandenka	Modern (reference panel)	Bergstrom et al. 2020
HGDP01202.DG	Mandenka	Modern (reference panel)	Bergstrom et al. 2020
HGDP01283.DG	Mandenka	Modern (reference panel)	Bergstrom et al. 2020
HGDP01284.DG	Mandenka	Modern (reference panel)	Bergstrom et al. 2020
HGDP01286.DG	Mandenka	Modern (reference panel)	Bergstrom et al. 2020
S_Masai-1.DG	Masai	Modern (reference panel)	Mallick et al. 2016
S_Masai-2.DG	Masai	Modern (reference panel)	Mallick et al. 2016
HGDP00449.DG	Mbuti	Modern (reference panel)	Bergstrom et al. 2020
HGDP00462.DG	Mbuti	Modern (reference panel)	Bergstrom et al. 2020
HGDP00463.DG	Mbuti	Modern (reference panel)	Bergstrom et al. 2020
HGDP00467.DG	Mbuti	Modern (reference panel)	Bergstrom et al. 2020
HGDP00474.DG	Mbuti	Modern (reference panel)	Bergstrom et al. 2020
HGDP00476.DG	Mbuti	Modern (reference panel)	Bergstrom et al. 2020
HGDP00478.DG	Mbuti	Modern (reference panel)	Bergstrom et al. 2020
HGDP00982.DG	Mbuti	Modern (reference panel)	Bergstrom et al. 2020
HGDP00984.DG	Mbuti	Modern (reference panel)	Bergstrom et al. 2020
HGDP01081.DG	Mbuti	Modern (reference panel)	Bergstrom et al. 2020
T_Mursi-1.DG	Mursi	Modern (reference panel)	Fan et al. 2019
T_Mursi-2.DG	Mursi	Modern (reference panel)	Fan et al. 2019
T_Ngumba-1.DG	Ngumba	Modern (reference panel)	Fan et al. 2019
T_Ngumba-2.DG	Ngumba	Modern (reference panel)	Fan et al. 2019
T_Rendille-1.DG	Rendille	Modern (reference panel)	Fan et al. 2019
T_Rendille-2.DG	Rendille	Modern (reference panel)	Fan et al. 2019
T_Sandawe-1.DG	Sandawe	Modern (reference panel)	Fan et al. 2019
T_Sandawe-2.DG	Sandawe	Modern (reference panel)	Fan et al. 2019
T_Sengwer-1.DG	Sengwer	Modern (reference panel)	Fan et al. 2019
T_Sengwer-2.DG	Sengwer	Modern (reference panel)	Fan et al. 2019
T_Tikar_South-1.DG	Tikar_South	Modern (reference panel)	Fan et al. 2020
T_Tikar_South-2.DG	Tikar_South	Modern (reference panel)	Fan et al. 2021
HGDP00920.DG	Yoruba	Modern (reference panel)	Bergstrom et al. 2020
HGDP00924.DG	Yoruba	Modern (reference panel)	Bergstrom et al. 2020
HGDP00925.DG	Yoruba	Modern (reference panel)	Bergstrom et al. 2020
HGDP00926.DG	Yoruba	Modern (reference panel)	Bergstrom et al. 2020
HGDP00928.DG	Yoruba	Modern (reference panel)	Bergstrom et al. 2020
HGDP00929.DG	Yoruba	Modern (reference panel)	Bergstrom et al. 2020
HGDP00930.DG	Yoruba	Modern (reference panel)	Bergstrom et al. 2020
HGDP00931.DG	Yoruba	Modern (reference panel)	Bergstrom et al. 2020
HGDP00932.DG	Yoruba	Modern (reference panel)	Bergstrom et al. 2020
HGDP00933.DG	Yoruba	Modern (reference panel)	Bergstrom et al. 2020
HGDP00934.DG	Yoruba	Modern (reference panel)	Bergstrom et al. 2020
HGDP00935.DG	Yoruba	Modern (reference panel)	Bergstrom et al. 2020
HGDP00936.DG	Yoruba	Modern (reference panel)	Bergstrom et al. 2020
HGDP00937.DG	Yoruba	Modern (reference panel)	Bergstrom et al. 2020
HGDP00938.DG	Yoruba	Modern (reference panel)	Bergstrom et al. 2020
HGDP00939.DG	Yoruba	Modern (reference panel)	Bergstrom et al. 2020
HGDP00940.DG	Yoruba	Modern (reference panel)	Bergstrom et al. 2020
HGDP00941.DG	Yoruba	Modern (reference panel)	Bergstrom et al. 2020
HGDP00942.DG	Yoruba	Modern (reference panel)	Bergstrom et al. 2020
HGDP00943.DG	Yoruba	Modern (reference panel)	Bergstrom et al. 2020
HGDP00944.DG	Yoruba	Modern (reference panel)	Bergstrom et al. 2020
