## Supplementary Table 10 for "The south Congo Basin was critical to Bantu settlement of south central Africa"

ID	cluster	pop_clusterID	lat	long
Malawi_Chewa.HO_MAL.011.HO	1	Malawi_Chewa.HO_1	-14.862605	35.574122
Malawi_Chewa.HO_MAL.028.HO	1	Malawi_Chewa.HO_1	-14.862605	35.574122
Malawi_Chewa.HO_MAL.019.HO	1	Malawi_Chewa.HO_1	-14.862605	35.574122
Malawi_Chewa.HO_MAL.018.HO	1	Malawi_Chewa.HO_1	-14.862605	35.574122
Malawi_Chewa.HO_MAL.112.HO	1	Malawi_Chewa.HO_1	-14.862605	35.574122
Malawi_Chewa.HO_MAL.012.HO	1	Malawi_Chewa.HO_1	-14.862605	35.574122
Malawi_Chewa.HO_MAL.045.HO	1	Malawi_Chewa.HO_1	-14.862605	35.574122
Malawi_Chewa.HO_MAL.043.HO	1	Malawi_Chewa.HO_1	-14.862605	35.574122
Malawi_Chewa.HO_MAL.014.HO	1	Malawi_Chewa.HO_1	-14.862605	35.574122
Malawi_Chewa.HO_MAL.122.HO	1	Malawi_Chewa.HO_1	-14.862605	35.574122
Malawi_Chewa.HO_MAL.023.HO	1	Malawi_Chewa.HO_1	-14.862605	35.574122
Malawi_Ngoni.HO_MAL.025.HO	1	Malawi_Ngoni.HO_1	-14.75	34.75
Malawi_Ngoni.HO_MAL.124.HO	1	Malawi_Ngoni.HO_1	-14.75	34.75
Malawi_Ngoni.HO_MAL.074.HO	1	Malawi_Ngoni.HO_1	-14.75	34.75
Malawi_Ngoni.HO_MAL.026.HO	1	Malawi_Ngoni.HO_1	-14.75	34.75
Malawi_Tumbuka.HO_MAL.047.HO	1	Malawi_Tumbuka.HO_1	-11.900633	33.598959
Malawi_Tumbuka.HO_MAL.059.HO	1	Malawi_Tumbuka.HO_1	-11.900633	33.598959
Malawi_Tumbuka.HO_MAL.058.HO	1	Malawi_Tumbuka.HO_1	-11.900633	33.598959
Malawi_Tumbuka.HO_MAL.065.HO	1	Malawi_Tumbuka.HO_1	-11.900633	33.598959
Malawi_Tumbuka.HO_MAL.206.HO	1	Malawi_Tumbuka.HO_1	-11.900633	33.598959
Malawi_Tumbuka.HO_MAL.099.HO	1	Malawi_Tumbuka.HO_1	-11.900633	33.598959
Malawi_Tumbuka.HO_MAL.197.HO	1	Malawi_Tumbuka.HO_1	-11.900633	33.598959
Malawi_Tumbuka.HO_MAL.097.HO	1	Malawi_Tumbuka.HO_1	-11.900633	33.598959
Malawi_Tumbuka.HO_MAL.079.HO	1	Malawi_Tumbuka.HO_1	-11.900633	33.598959
Malawi_Yao.HO_MAL.005.HO	1	Malawi_Yao.HO_1	-14.97	35.22
Malawi_Yao.HO_MAL.032.HO	1	Malawi_Yao.HO_1	-14.97	35.22
Malawi_Yao.HO_MAL.024.HO	1	Malawi_Yao.HO_1	-14.97	35.22
Malawi_Yao.HO_MAL.050.HO	1	Malawi_Yao.HO_1	-14.97	35.22
Malawi_Yao.HO_MAL.009.HO	1	Malawi_Yao.HO_1	-14.97	35.22
Malawi_Yao.HO_MAL.015.HO	1	Malawi_Yao.HO_1	-14.97	35.22
Malawi_Yao.HO_MAL.196.HO	1	Malawi_Yao.HO_1	-14.97	35.22
Malawi_Yao.HO_MAL.101.HO	1	Malawi_Yao.HO_1	-14.97	35.22
Malawi_Yao.HO_MAL.136.HO	1	Malawi_Yao.HO_1	-14.97	35.22
Mozambique.HO_SM55.HO	1	Mozambique.HO_1	-17.49	34.91
Mozambique.HO_SM28.HO	1	Mozambique.HO_1	-17.49	34.91
Mozambique.HO_SM68.HO	1	Mozambique.HO_1	-17.49	34.91
Mozambique.HO_SM51.HO	1	Mozambique.HO_1	-17.49	34.91
Mozambique.HO_SM2.HO	1	Mozambique.HO_1	-17.49	34.91
Mozambique.HO_SM62.HO	1	Mozambique.HO_1	-17.49	34.91
Mozambique.HO_SM29.HO	1	Mozambique.HO_1	-17.49	34.91
Mozambique.HO_SM1.HO	1	Mozambique.HO_1	-17.49	34.91
Mozambique.HO_SM6.HO	1	Mozambique.HO_1	-17.49	34.91
Mozambique.HO_SM4.HO	1	Mozambique.HO_1	-17.49	34.91
Mozambique.HO_SM8.HO	1	Mozambique.HO_1	-17.49	34.91
Tanzania_TanzaniaMixed_ZAN464	1	Tanzania_TanzaniaMixed_1	-5.5824307	35.3738276
Tanzania_TanzaniaMixed_ZAN265	1	Tanzania_TanzaniaMixed_1	-5.5824307	35.3738276
Tanzania_TanzaniaMixed_ZAN176	1	Tanzania_TanzaniaMixed_1	-5.5824307	35.3738276
Tanzania_TanzaniaMixed_ZAN034	1	Tanzania_TanzaniaMixed_1	-5.5824307	35.3738276
Tanzania_TanzaniaMixed_ZAN504	1	Tanzania_TanzaniaMixed_1	-5.5824307	35.3738276
Tanzania_TanzaniaMixed_ZAN177	1	Tanzania_TanzaniaMixed_1	-5.5824307	35.3738276
Tanzania_TanzaniaMixed_ZAN480	1	Tanzania_TanzaniaMixed_1	-5.5824307	35.3738276
Tanzania_TanzaniaMixed_ZAN485	1	Tanzania_TanzaniaMixed_1	-5.5824307	35.3738276
Tanzania_TanzaniaMixed_ZAN164	1	Tanzania_TanzaniaMixed_1	-5.5824307	35.3738276
Tanzania_TanzaniaMixed_ZAN475	1	Tanzania_TanzaniaMixed_1	-5.5824307	35.3738276
Zambia_Bemba_ZAM20	1	Zambia_Bemba_1	-10.4628460	30.6007730
Zambia_Bemba_ZAM26	1	Zambia_Bemba_1	-10.4628460	30.6007730
Zambia_Bemba_ZAM42	1	Zambia_Bemba_1	-10.4628460	30.6007730
Zambia_Bemba_ZAM11	1	Zambia_Bemba_1	-10.4628460	30.6007730
Zambia_Bemba_ZAM77	1	Zambia_Bemba_1	-10.4628460	30.6007730
Zambia_Bemba_ZAM13	1	Zambia_Bemba_1	-10.4628460	30.6007730
Zambia_Bemba_ZAM09	1	Zambia_Bemba_1	-10.4628460	30.6007730
Zambia_Bemba_ZAM75	1	Zambia_Bemba_1	-10.4628460	30.6007730
Zambia_Bemba_ZAM79	1	Zambia_Bemba_1	-10.4628460	30.6007730
Zambia_Bemba_ZAM80	1	Zambia_Bemba_1	-10.4628460	30.6007730
Zambia_Chewa_ZAM18	1	Zambia_Chewa_1	-12.4225120	32.3640780
Zambia_Chewa_ZX030	1	Zambia_Chewa_1	-12.4225120	32.3640780
Zambia_Chewa_ZAM59	1	Zambia_Chewa_1	-12.4225120	32.3640780
Zambia_Chewa_ZAM71	1	Zambia_Chewa_1	-12.4225120	32.3640780
Zambia_Chewa_ZAM02	1	Zambia_Chewa_1	-12.4225120	32.3640780
Zambia_Chewa_ZAM12	1	Zambia_Chewa_1	-12.4225120	32.3640780
Zambia_Chewa_ZAM25	1	Zambia_Chewa_1	-12.4225120	32.3640780
Zambia_Chewa_ZAM24	1	Zambia_Chewa_1	-12.4225120	32.3640780
Zambia_Chewa_ZAM40	1	Zambia_Chewa_1	-12.4225120	32.3640780
Zambia_Chewa_ZAM07	1	Zambia_Chewa_1	-12.4225120	32.3640780
Zambia_Chewa_ZAM38	1	Zambia_Chewa_1	-12.4225120	32.3640780
Zambia_Chewa_ZAM10	1	Zambia_Chewa_1	-12.4225120	32.3640780
Zambia_Chewa_ZAM19	1	Zambia_Chewa_1	-12.4225120	32.3640780
Zambia_Chewa_ZAM06	1	Zambia_Chewa_1	-12.4225120	32.3640780
Zambia_Chewa_ZAM23	1	Zambia_Chewa_1	-12.4225120	32.3640780
Zambia_Fwe_ZAM341	2	Zambia_Fwe_2	-17.0229696	23.4319861
Zambia_Fwe_ZAM521	2	Zambia_Fwe_2	-17.0229696	23.4319861
Zambia_Fwe_ZAM349	2	Zambia_Fwe_2	-17.0229696	23.4319861
Zambia_Fwe_ZAM344	2	Zambia_Fwe_2	-17.0229696	23.4319861
Zambia_Fwe_ZAM346	2	Zambia_Fwe_2	-17.0229696	23.4319861
Zambia_Fwe_ZAM351	2	Zambia_Fwe_2	-17.0229696	23.4319861
Zambia_Fwe_ZAM535	2	Zambia_Fwe_2	-17.0229696	23.4319861
Zambia_Fwe_ZAM530	2	Zambia_Fwe_2	-17.0229696	23.4319861
Zambia_Fwe_ZAM538	2	Zambia_Fwe_2	-17.0229696	23.4319861
Zambia_Fwe_ZAM357	2	Zambia_Fwe_2	-17.0229696	23.4319861
Zambia_Fwe_ZAM540	2	Zambia_Fwe_2	-17.0229696	23.4319861
Zambia_Fwe_ZAM544	2	Zambia_Fwe_2	-17.0229696	23.4319861
Zambia_Fwe_ZAM532	2	Zambia_Fwe_2	-17.0229696	23.4319861
Zambia_Kwamashi_ZAM322	2	Zambia_Kwamashi_2	-16.0565640	22.3081891
Zambia_Kwamashi_ZAM328	2	Zambia_Kwamashi_2	-16.0565640	22.3081891
Zambia_Kwamashi_ZAM332	2	Zambia_Kwamashi_2	-16.0565640	22.3081891
Zambia_Kwamashi_ZAM331	2	Zambia_Kwamashi_2	-16.0565640	22.3081891
Zambia_Kwamashi_ZAM329	2	Zambia_Kwamashi_2	-16.0565640	22.3081891
Zambia_Kwamashi_ZAM486	2	Zambia_Kwamashi_2	-16.0565640	22.3081891
Zambia_Kwamashi_ZAM318	2	Zambia_Kwamashi_2	-16.0565640	22.3081891
Zambia_Kwamashi_ZAM320	2	Zambia_Kwamashi_2	-16.0565640	22.3081891
Zambia_Kwamashi_ZAM234	2	Zambia_Kwamashi_2	-16.0565640	22.3081891
Zambia_Kwamashi_ZAM487	2	Zambia_Kwamashi_2	-16.0565640	22.3081891
Zambia_Kwamashi_ZAM612	2	Zambia_Kwamashi_2	-16.0565640	22.3081891
Zambia_Kwamashi_ZAM495	2	Zambia_Kwamashi_2	-16.0565640	22.3081891
Zambia_Kwamashi_ZAM494	2	Zambia_Kwamashi_2	-16.0565640	22.3081891
Zambia_Kwamashi_ZAM489	2	Zambia_Kwamashi_2	-16.0565640	22.3081891
Zambia_Kwangwa_ZAM048	2	Zambia_Kwangwa_2	-16.9768945	24.2285219
Zambia_Kwangwa_ZAM013	2	Zambia_Kwangwa_2	-16.9768945	24.2285219
Zambia_Kwangwa_ZAM047	2	Zambia_Kwangwa_2	-16.9768945	24.2285219
Zambia_Kwangwa_ZAM064	2	Zambia_Kwangwa_2	-16.9768945	24.2285219
Zambia_Kwangwa_ZAM036	2	Zambia_Kwangwa_2	-16.9768945	24.2285219
Zambia_Kwangwa_ZAM045	2	Zambia_Kwangwa_2	-16.9768945	24.2285219
Zambia_Kwangwa_ZAM091	2	Zambia_Kwangwa_2	-16.9768945	24.2285219
Zambia_Kwangwa_ZAM170	2	Zambia_Kwangwa_2	-16.9768945	24.2285219
Zambia_Kwangwa_ZAM734	2	Zambia_Kwangwa_2	-16.9768945	24.2285219
Zambia_Lozi_ZAM82	1	Zambia_Lozi_1	-15.4070909	23.2145049
Zambia_Lozi_ZAM52	1	Zambia_Lozi_1	-15.4070909	23.2145049
Zambia_Lozi_ZAM68	1	Zambia_Lozi_1	-15.4070909	23.2145049
Zambia_Lozi_ZAM35	1	Zambia_Lozi_1	-15.4070909	23.2145049
Zambia_Lozi_ZAM28	1	Zambia_Lozi_1	-15.4070909	23.2145049
Zambia_Lozi_ZAM64	1	Zambia_Lozi_1	-15.4070909	23.2145049
Zambia_Lozi_ZAM54	1	Zambia_Lozi_1	-15.4070909	23.2145049
Zambia_Lozi_ZAM17	1	Zambia_Lozi_1	-15.4070909	23.2145049
Zambia_Lozi_ZAM65	1	Zambia_Lozi_1	-15.4070909	23.2145049
Zambia_Lozi_ZAM21	1	Zambia_Lozi_1	-15.4070909	23.2145049
Zambia_Lozi_ZAM70	1	Zambia_Lozi_1	-15.4070909	23.2145049
Zambia_Lozi_ZAM33	1	Zambia_Lozi_1	-15.4070909	23.2145049
Zambia_Lozi_ZAM84	1	Zambia_Lozi_1	-15.4070909	23.2145049
Zambia_Lozi_ZAM39	2	Zambia_Lozi_2	-15.4070909	23.2145049
Zambia_Lozi_ZAM280	2	Zambia_Lozi_2	-15.4070909	23.2145049
Zambia_Lozi_ZAM76	2	Zambia_Lozi_2	-15.4070909	23.2145049
Zambia_Lozi_ZAM53	2	Zambia_Lozi_2	-15.4070909	23.2145049
Zambia_Lozi_ZAM05	2	Zambia_Lozi_2	-15.4070909	23.2145049
Zambia_Lozi_ZAM29	2	Zambia_Lozi_2	-15.4070909	23.2145049
Zambia_Lozi_ZAM342	2	Zambia_Lozi_2	-15.4070909	23.2145049
Zambia_Lozi_ZAM50	2	Zambia_Lozi_2	-15.4070909	23.2145049
Zambia_Lozi_ZAM031	2	Zambia_Lozi_2	-15.4070909	23.2145049
Zambia_Lozi_ZAM229	2	Zambia_Lozi_2	-15.4070909	23.2145049
Zambia_Luyana_ZAM134	2	Zambia_Luyana_2	-15.3656120	28.2603190
Zambia_Luyana_ZAM204	2	Zambia_Luyana_2	-15.3656120	28.2603190
Zambia_Luyana_ZAM016	2	Zambia_Luyana_2	-15.3656120	28.2603190
Zambia_Luyana_ZAM618	2	Zambia_Luyana_2	-15.3656120	28.2603190
Zambia_Mbukushu_ZAM347	2	Zambia_Mbukushu_2	-15.3656120	28.2603190
Zambia_Mbukushu_ZAM151	2	Zambia_Mbukushu_2	-15.3656120	28.2603190
Zambia_Mbukushu_ZAM348	2	Zambia_Mbukushu_2	-15.3656120	28.2603190
Zambia_Mbukushu_ZAM529	2	Zambia_Mbukushu_2	-15.3656120	28.2603190
Zambia_Mbukushu_NAM182	2	Zambia_Mbukushu_2	-15.3656120	28.2603190
Zambia_Mbukushu_ZAM359	2	Zambia_Mbukushu_2	-15.3656120	28.2603190
Zambia_Mbukushu_ZAM533	2	Zambia_Mbukushu_2	-15.3656120	28.2603190
Zambia_Mbukushu_ZAM356	2	Zambia_Mbukushu_2	-15.3656120	28.2603190
Zambia_Mbukushu_NAM184	2	Zambia_Mbukushu_2	-15.3656120	28.2603190
Zambia_Mbunda_ZAM324	2	Zambia_Mbunda_2	-17.1652250	24.3456680
Zambia_Mbunda_ZAM497	2	Zambia_Mbunda_2	-17.1652250	24.3456680
Zambia_Mbunda_ZAM498	2	Zambia_Mbunda_2	-17.1652250	24.3456680
Zambia_Mbunda_ZAM076	2	Zambia_Mbunda_2	-17.1652250	24.3456680
Zambia_Mbunda_ZAM445	2	Zambia_Mbunda_2	-17.1652250	24.3456680
Zambia_Mbunda_ZAM099	2	Zambia_Mbunda_2	-17.1652250	24.3456680
Zambia_Mbunda_ZAM012	2	Zambia_Mbunda_2	-17.1652250	24.3456680
Zambia_Mbunda_ZAM444	2	Zambia_Mbunda_2	-17.1652250	24.3456680
Zambia_Mbunda_ZAM314	2	Zambia_Mbunda_2	-17.1652250	24.3456680
Zambia_Mbunda_ZAM117	2	Zambia_Mbunda_2	-17.1652250	24.3456680
Zambia_Mbunda_ZAM239	2	Zambia_Mbunda_2	-17.1652250	24.3456680
Zambia_Mbunda_ZAM456	2	Zambia_Mbunda_2	-17.1652250	24.3456680
Zambia_Mbunda_ZAM638	2	Zambia_Mbunda_2	-17.1652250	24.3456680
Zambia_Mbunda_ZAM481	2	Zambia_Mbunda_2	-17.1652250	24.3456680
Zambia_Mbunda_ZAM665	2	Zambia_Mbunda_2	-17.1652250	24.3456680
Zambia_Mbunda_ZAM655	2	Zambia_Mbunda_2	-17.1652250	24.3456680
Zambia_Mbunda_ZAM474	2	Zambia_Mbunda_2	-17.1652250	24.3456680
Zambia_Mbunda_ZAM472	2	Zambia_Mbunda_2	-17.1652250	24.3456680
Zambia_Mbunda_ZAM605	2	Zambia_Mbunda_2	-17.1652250	24.3456680
Zambia_Mbunda_ZAM326	2	Zambia_Mbunda_2	-17.1652250	24.3456680
Zambia_Mbunda_ZAM281	2	Zambia_Mbunda_2	-17.1652250	24.3456680
Zambia_Mbunda_ZAM695	2	Zambia_Mbunda_2	-17.1652250	24.3456680
Zambia_Mbunda_ZAM459	2	Zambia_Mbunda_2	-17.1652250	24.3456680
Zambia_Mbunda_ZAM327	2	Zambia_Mbunda_2	-17.1652250	24.3456680
Zambia_Ngoni_ZX105	1	Zambia_Ngoni_1	-15.3656120	28.2603190
Zambia_Ngoni_ZX106	1	Zambia_Ngoni_1	-15.3656120	28.2603190
Zambia_Ngoni_ZX119	1	Zambia_Ngoni_1	-15.3656120	28.2603190
Zambia_Ngoni_ZX040	1	Zambia_Ngoni_1	-15.3656120	28.2603190
Zambia_Ngoni_ZX123	1	Zambia_Ngoni_1	-15.3656120	28.2603190
Zambia_Ngoni_ZX110	1	Zambia_Ngoni_1	-15.3656120	28.2603190
Zambia_Ngoni_ZX057	1	Zambia_Ngoni_1	-15.3656120	28.2603190
Zambia_Ngoni_ZX104	1	Zambia_Ngoni_1	-15.3656120	28.2603190
Zambia_Nkoya_ZAM102	2	Zambia_Nkoya_2	-14.8308246	24.6456430
Zambia_Nkoya_ZAM113	2	Zambia_Nkoya_2	-14.8308246	24.6456430
Zambia_Nkoya_ZAM108	2	Zambia_Nkoya_2	-14.8308246	24.6456430
Zambia_Nkoya_ZAM112	2	Zambia_Nkoya_2	-14.8308246	24.6456430
Zambia_Nkoya_ZAM707	2	Zambia_Nkoya_2	-14.8308246	24.6456430
Zambia_Nkoya_ZAM110	2	Zambia_Nkoya_2	-14.8308246	24.6456430
Zambia_Nkoya_ZAM107	2	Zambia_Nkoya_2	-14.8308246	24.6456430
Zambia_Nkoya_ZAM109	2	Zambia_Nkoya_2	-14.8308246	24.6456430
Zambia_Nkoya_ZAM668	2	Zambia_Nkoya_2	-14.8308246	24.6456430
Zambia_Nkoya_ZAM677	2	Zambia_Nkoya_2	-14.8308246	24.6456430
Zambia_Nkoya_ZAM111	2	Zambia_Nkoya_2	-14.8308246	24.6456430
Zambia_Nkoya_ZAM681	2	Zambia_Nkoya_2	-14.8308246	24.6456430
Zambia_Nkoya_ZAM018	2	Zambia_Nkoya_2	-14.8308246	24.6456430
Zambia_Nsenga_ZAM035	1	Zambia_Nsenga_1	-15.2653700	23.1373900
Zambia_Nsenga_ZX125	1	Zambia_Nsenga_1	-15.2653700	23.1373900
Zambia_Nsenga_ZX127	1	Zambia_Nsenga_1	-15.2653700	23.1373900
Zambia_Nsenga_ZAM623	1	Zambia_Nsenga_1	-15.2653700	23.1373900
Zambia_Nyengo_ZAM601	2	Zambia_Nyengo_2	-15.4848692	23.2707300
Zambia_Nyengo_ZAM261	2	Zambia_Nyengo_2	-15.4848692	23.2707300
Zambia_Nyengo_ZAM630	2	Zambia_Nyengo_2	-15.4848692	23.2707300
Zambia_Nyengo_ZAM259	2	Zambia_Nyengo_2	-15.4848692	23.2707300
Zambia_Nyengo_ZAM461	2	Zambia_Nyengo_2	-15.4848692	23.2707300
Zambia_Nyengo_ZAM144	2	Zambia_Nyengo_2	-15.4848692	23.2707300
Zambia_Nyengo_ZAM023	2	Zambia_Nyengo_2	-15.4848692	23.2707300
Zambia_Nyengo_ZAM471	2	Zambia_Nyengo_2	-15.4848692	23.2707300
Zambia_Nyengo_ZAM749	2	Zambia_Nyengo_2	-15.4848692	23.2707300
Zambia_Shanjo_ZAM153	2	Zambia_Shanjo_2	-16.7491600	23.1098300
Zambia_Shanjo_ZAM159	2	Zambia_Shanjo_2	-16.7491600	23.1098300
Zambia_Shanjo_ZAM337	2	Zambia_Shanjo_2	-16.7491600	23.1098300
Zambia_Shanjo_ZAM502	2	Zambia_Shanjo_2	-16.7491600	23.1098300
Zambia_Shanjo_ZAM724	2	Zambia_Shanjo_2	-16.7491600	23.1098300
Zambia_Shanjo_ZAM703	2	Zambia_Shanjo_2	-16.7491600	23.1098300
Zambia_Shanjo_ZAM739	2	Zambia_Shanjo_2	-16.7491600	23.1098300
Zambia_Shanjo_ZAM738	2	Zambia_Shanjo_2	-16.7491600	23.1098300
Zambia_TongaZam_ZAM43	1	Zambia_TongaZam_1	-16.8941610	26.8699410
Zambia_TongaZam_ZAM46	1	Zambia_TongaZam_1	-16.8941610	26.8699410
Zambia_TongaZam_ZX052	1	Zambia_TongaZam_1	-16.8941610	26.8699410
Zambia_TongaZam_ZAM41	1	Zambia_TongaZam_1	-16.8941610	26.8699410
Zambia_TongaZam_ZAM69	1	Zambia_TongaZam_1	-16.8941610	26.8699410
Zambia_TongaZam_ZAM44	1	Zambia_TongaZam_1	-16.8941610	26.8699410
Zambia_TongaZam_ZAM34	1	Zambia_TongaZam_1	-16.8941610	26.8699410
Zambia_TongaZam_ZX060	1	Zambia_TongaZam_1	-16.8941610	26.8699410
Zambia_TongaZam_ZAM61	1	Zambia_TongaZam_1	-16.8941610	26.8699410
Zambia_Tumbuka_ZAM22	1	Zambia_Tumbuka_1	-11.1072940	32.7840560
Zambia_Tumbuka_ZAM227	1	Zambia_Tumbuka_1	-11.1072940	32.7840560
Zambia_Tumbuka_ZX007	1	Zambia_Tumbuka_1	-11.1072940	32.7840560
Zambia_Tumbuka_ZX122	1	Zambia_Tumbuka_1	-11.1072940	32.7840560
