## Supplementary Table 14 for "The south Congo Basin was critical to Bantu settlement of south central Africa"

Target	Biaka-7_1	Cameroon_Bamileke-1_3_1_1	Cameroon_Kotoko-2_2_2_1	Congo_Bembe-1_2_2_1	Congo_Koukouya-1_2_2_1	Congo_Kuni-1_2_2_1	Congo_Lari-1_2_2_1	Congo_Mbere-1_2_2_1	Congo_Mboshi-1_2_2_1	Congo_Sundi-1_2_2_1	Congo_Teke-1_2_2_1	Congo_Vili-1_2_2_1	Congo_Yombe-1_2_2_1	Dinka-2_2_1_1	DRC_Ding-1_2_1_1	DRC_LubaLulua-1_2_1_1	DRC_Lwer-1_2_1_1	DRC_Manyanga-1_2_2_1	DRC_Mbala-1_2_1_1	DRC_Mbuun-1_2_1_1	DRC_MongoNkundo-1_2_1_1	DRC_Ndibu-1_2_2_1	DRC_Ngwi-1_2_1_1	DRC_Pende-1_2_1_1	DRC_Yans-1_2_1_1	DRC_Yombe-1_2_2_1	Egyptian-3_1_1_1	Ethiopia_Agaw-2_1_1_1	Ethiopia_Ari-2_4_1	Ethiopia_Nuer-2_2_1_1	French-3_2_1	Hadza-2_1_2	Han-8_1	Iranian-3_1_1_1	Iran_Zoroastrian-3_1_2_1	Ju_hoan-5_1_3_1	Cluster1	Mbuti-7_2	Moroccan-3_2_1	Namibia_TsumkweKung-5_1_3_1	Naro-5_4_1_1	Sandawe-2_1_3_1	Somali-2_1_1_1	Yoruba-1_3_1_1	Cluster2
Angola_Kuvale-6_1_1_1	0	0.000466667	4e-04	0.0188	0	0.0156	0.003933333	0.007066667	0.040133333	0.004266667	0.004266667	0.053333333	0.001133333	0.000333333	0.000466667	0.006133333	4e-04	0.008533333	0.062333333	0.0016	0.188266667	0.152866667	0.000466667	0.083133333	0.007933333	0.009866667	0	0.0018	6.66666666666667e-05	4e-04	0	0	0	0	0	0.002333333	2e-04	0	6.66666666666667e-05	0.000666667	0.025533333	6.66666666666667e-05	0.000666667	0.001066667	0.2954
Angola_Kuvale-6_1_2_1	0	0.000266667	6.66666666666667e-05	0.001933333	0.0044	0.002666667	0.0018	0.005066667	0.043733333	0.002	0.005466667	0.0074	2e-04	0.000133333	0.000133333	0.0012	0.000666667	0.0034	0.043333333	0.001533333	0.409066667	0.0148	0	0.083333333	0.003333333	0.002	6.66666666666667e-05	0.019666667	0.000666667	0.000333333	0	0	0	0	0	0.000666667	6.66666666666667e-05	0	2e-04	0.000866667	0.058733333	0.007933333	0.003466667	0.000133333	0.269266667
Angola_Kwepe-6_1_1_2	0	2e-04	0.000333333	0.001333333	0.000133333	0.001133333	0.001333333	0.000466667	0.0084	0.001466667	6.66666666666667e-05	0.0054	0	0.000133333	0.000333333	0.002133333	6e-04	0.001933333	0.000866667	0	0.588333333	0.0016	0	0.002933333	0.000533333	0.003	0.000666667	0.0206	0.002666667	0.000266667	0.000333333	0	0	0.000266667	0	0.001133333	0.000333333	0	6e-04	0.001133333	0.082266667	0.0142	0.002066667	0.001533333	0.249266667
Angola_Kwisi-6_1_2_1	0	0	6.66666666666667e-05	0.003866667	8e-04	0.0046	0.0012	0.000133333	0.003933333	0.000133333	0.001133333	0.004666667	6.66666666666667e-05	6.66666666666667e-05	6.66666666666667e-05	0.001133333	0.000133333	0.0016	0.0032	0.000866667	0.552266667	0.0044	0.000266667	0.009066667	0.000266667	0.0024	0.000533333	0.027066667	0.002733333	6.66666666666667e-05	6.66666666666667e-05	0	0	0	0	0.003666667	0	0	0.000266667	0.004466667	0.081	0.007933333	0.002133333	6e-04	0.273133333
Angola_Namibia-6_1_2_1	0	0.000133333	0.000266667	0.008266667	0.001333333	0.009933333	0.001133333	0.002066667	0.031666667	0.0038	0.001666667	0.068266667	0.000466667	6.66666666666667e-05	6.66666666666667e-05	0.005133333	0.002866667	0.007533333	0.018333333	0.003066667	0.234333333	0.129333333	6.66666666666667e-05	0.043866667	0.001666667	0.029066667	2e-04	0.0146	4e-04	0.000666667	2e-04	0	0	2e-04	0	0.000333333	0	0	4e-04	0.000933333	0.049466667	0.002466667	0.002333333	0.001066667	0.322333333
Angola_Namibia-6_2_1_1	0	0.000666667	0.000133333	0.0016	0.001133333	0.007866667	0.0014	0.001333333	0.039	0.0024	0.002066667	0.026666667	0.000266667	2e-04	0.000333333	0.0096	0.002	0.008333333	0.0512	0.010466667	0.236066667	0.063866667	0.000333333	0.137066667	0.008066667	0.008266667	6.66666666666667e-05	0.000733333	0.000133333	0.000866667	0	0	0	0	0	0.000533333	4e-04	0	6.66666666666667e-05	0.000266667	0.032	4e-04	4e-04	0.0036	0.3402
Angola_Nyaneka-1_1_2_2	0	0.000866667	8e-04	0.015333333	0.000533333	0.0302	0.001066667	0.006466667	0.0766	0.004466667	0.004933333	0.025733333	0.000333333	4e-04	0.000866667	0.013533333	0.002666667	0.008133333	0.029	0.010666667	0.1854	0.085466667	0.000133333	0.083866667	0.013733333	0.0086	6.66666666666667e-05	0.000266667	0	0.000133333	0	0	0	0	0	0	0.001933333	0	0	0	6.66666666666667e-05	0	0.000333333	0.007266667	0.380133333
Angola_Nyaneka-6_1_1_1	0	0.001266667	0	0.0142	6.66666666666667e-05	0.0146	0.001466667	0.002666667	0.059066667	0.0014	0.0014	0.038466667	0.000666667	0.000266667	0.000266667	0.008333333	0.002866667	0.008933333	0.028866667	0.0024	0.302266667	0.077933333	6.66666666666667e-05	0.072666667	0.002533333	0.007133333	6e-04	0.001333333	0	6.66666666666667e-05	0	0	0	0.000133333	0	0.003866667	0.000133333	0	2e-04	0.0048	0.0108	2e-04	0.000333333	0.008466667	0.319266667
Angola_Ovimbundu-1_1_2_2	0	0.001066667	0.000733333	0.007333333	0.001533333	0.013933333	0.002266667	0.013066667	0.063933333	0.0026	0.011	0.033466667	0.001933333	0.000333333	0.0018	0.0408	0.002	0.003	0.142066667	0.0062	0.039266667	0.0824	4e-04	0.132666667	0.014	0.014533333	6.66666666666667e-05	0	0	0.000266667	0	0	0	6.66666666666667e-05	0	0	2e-04	0	6.66666666666667e-05	0	0	0.000133333	6.66666666666667e-05	0.006266667	0.360533333
Angola_Tchimba-6_2_1_1	0	4e-04	6.66666666666667e-05	0.0198	0.000133333	0.022066667	0.000466667	0.001666667	0.018333333	0.002733333	0.001933333	0.022866667	0.000133333	2e-04	6e-04	0.003933333	0.000333333	0.0044	0.0112	0.004866667	0.4058	0.0184	0	0.020066667	0.0012	0.006466667	4e-04	0.010133333	6e-04	2e-04	0	0	0	0.000133333	0	0.005733333	0	6.66666666666667e-05	0.000266667	0.004333333	0.067866667	0.006	0.0024	0.000466667	0.333333333
Angola_Twa-6_1_2_1	0	6.66666666666667e-05	0.000333333	0.0018	0.001333333	0.002133333	0.002733333	0.001066667	0.014733333	0.0014	0.000733333	0.005933333	6.66666666666667e-05	2e-04	0.000333333	2e-04	2e-04	0.0022	0.0136	0.000133333	0.521533333	0.0188	6.66666666666667e-05	0.013333333	0.0018	0.003066667	0.000466667	0.021466667	6e-04	2e-04	6.66666666666667e-05	0	0	0	0	0.001133333	0	0	6.66666666666667e-05	0.001733333	0.072533333	0.003733333	0.000933333	2e-04	0.289066667
BantuKenya-2_2_1_1	0	0.000666667	0	0	4e-04	6.66666666666667e-05	2e-04	0.004066667	0.0126	0.000533333	0.001466667	0.0056	0	0.021133333	6.66666666666667e-05	0.002933333	6e-04	4e-04	0.000466667	0.000733333	0.131733333	2e-04	0	0	0.000533333	8e-04	0.001466667	0.007333333	6.66666666666667e-05	0.1704	6.66666666666667e-05	0	0	0.000533333	0	0	0.611133333	6.66666666666667e-05	0.000933333	0	0	0.012133333	0.003933333	0.006733333	0
BantuSA-4_2_1_1	0	0	6.66666666666667e-05	0	0	0	0	6.66666666666667e-05	0	0	0	0	0	0	0	0	0	0	0	0	0	0	0	0	6.66666666666667e-05	0	0	0	0	0	0	0	0	0	0	0.0066	0.861066667	6.66666666666667e-05	0	0.005133333	0.1258	0	0	0	0.001133333
Botswana_Ghanzi-5_2_1	0	0	0	0	0	0	0	0.000133333	0	0	0	6.66666666666667e-05	0	6.66666666666667e-05	0	6.66666666666667e-05	6.66666666666667e-05	0	0.000133333	0	0.000133333	6.66666666666667e-05	6.66666666666667e-05	6.66666666666667e-05	0	0	0	0	0	6.66666666666667e-05	0	0	0	0	0	0.002133333	0.7964	0	0	0.0022	0.196333333	0	0	0	0.002
Botswana_Kgalagadi-5_2_1	0	6.66666666666667e-05	6.66666666666667e-05	0	0	6.66666666666667e-05	0	0	6.66666666666667e-05	0	0.000133333	0	6.66666666666667e-05	6.66666666666667e-05	6.66666666666667e-05	0	0	0	0	0	6.66666666666667e-05	6.66666666666667e-05	0	6.66666666666667e-05	0	0	0	0	0	6.66666666666667e-05	0	0	0	0	0	6e-04	0.7624	0.000133333	0	0.000266667	0.234866667	6.66666666666667e-05	0	0.000133333	0.000666667
Luhya-2_2_1_1	0	0.000533333	0.000666667	0.000533333	0.000666667	0	0	0.001733333	0.019733333	6.66666666666667e-05	0.002	0.0036	6.66666666666667e-05	0.0242	6.66666666666667e-05	0.002333333	2e-04	0.000533333	0.000866667	0	0.219666667	0	6.66666666666667e-05	0	0.000933333	0.001	0.000533333	0.052533333	0.000133333	0.1396	0	6.66666666666667e-05	6.66666666666667e-05	6.66666666666667e-05	0	0	0.4816	0	0.000666667	0	0	0.019466667	0.000333333	0.025466667	0
Luo-2_2_1_1	0	0.000533333	0	0	2e-04	0.002333333	6.66666666666667e-05	0.0024	0.0086	4e-04	0.0022	0.0022	6.66666666666667e-05	0.022933333	0	0.001466667	6.66666666666667e-05	0.000533333	0.000133333	0	0.161733333	0	0.000133333	0.000533333	0.000266667	0.000533333	0.001133333	0.011933333	0.000133333	0.215533333	2e-04	0	0	6.66666666666667e-05	0	0	0.534666667	2e-04	0.000733333	0	0	0.015466667	0.006933333	0.005666667	0
Mozambique_Tsonga-4_2_2_1	0	0	0	0	0	0	0	0	0	6.66666666666667e-05	0	0	0	0	0	0	0	0.000133333	0	0	0	0	0	0	0	0	0	0	0	0	0	0	0	0	0	0	0.998	0	0	0	0	0	0	0	0.0018
Namibia_Damara-6_2_2_1	0	6e-04	6.66666666666667e-05	0.018933333	0.000933333	0.0162	0.002866667	0.010066667	0.037	0.004066667	0.004933333	0.016133333	0	6.66666666666667e-05	2e-04	0.003133333	0.000866667	0.009866667	0.0822	0.013666667	0.084733333	0.0758	0	0.110266667	0.0124	0.0046	0.0068	0.001466667	6.66666666666667e-05	2e-04	0.002333333	0	0	0.001666667	0	0.001266667	0	0	0.0044	0.0014	0.065666667	6.66666666666667e-05	0.000133333	0.002533333	0.4024
Namibia_Herero-6_2_1_1	0	0	6.66666666666667e-05	0.025333333	0.002066667	0.0162	0.005333333	0.007066667	0.049533333	0.0032	0.0064	0.023466667	0.000333333	0.000266667	0.001	0.002	0.0042	0.0038	0.052733333	0.0104	0.0828	0.066466667	0.000133333	0.188466667	0.0198	0.007933333	0.0046	0.0044	0	0.000333333	0.001666667	0	0	0.001066667	0	0.002866667	0	0	0.0036	0.000933333	0.039133333	0	6.66666666666667e-05	0.001333333	0.361
Namibia_Himba-6_2_1_1	0	0.000666667	6e-04	0.007333333	0.000666667	0.009866667	0.0018	0.004133333	0.019333333	0.002866667	0.003933333	0.0292	0.000333333	0.000466667	0.0014	0.000666667	0.002733333	0.0034	0.049333333	0.010733333	0.101666667	0.056	0.000266667	0.270333333	0.007533333	0.004133333	2e-04	0.002	0	0.001266667	0	0	0	0	0	0.000533333	0	0	0	4e-04	0.037066667	0.000733333	0.001	0.002533333	0.364866667
Namibia_Wambo-1_1_2_2	0	0.001466667	2e-04	0.006	0.002666667	0.0084	0.002933333	0.0044	0.0198	0.004533333	0.0062	0.0164	0.001666667	0.000133333	0.000733333	0.005933333	0.003333333	0.015	0.1392	0.0062	0.0184	0.0824	0.001133333	0.153066667	0.0084	0.013333333	0	0.000133333	0	6.66666666666667e-05	0	0	0	0	0	0.000466667	2e-04	0	0	0.000533333	0.003133333	0	0	0.000666667	0.472866667
Rwanda_Nkore-2_3_1_1	0	2e-04	6.66666666666667e-05	0.000466667	0	0	0	6.66666666666667e-05	2e-04	0	0.000266667	0	0	0.013266667	0	0.001	0	4e-04	0	0	0.259666667	6.66666666666667e-05	0	6.66666666666667e-05	0	0	0	0.1224	0.014	0.033133333	0	6.66666666666667e-05	0	0	0	0	0.5056	0	0	0	0	0.0358	0.0124	0.000866667	0
SouthAfrica_Bhaca-4_1_1	0	0	6.66666666666667e-05	0	0	0	0	0	6.66666666666667e-05	0	0	0	6.66666666666667e-05	0	0	0	0	0	0	0	0	6.66666666666667e-05	0	0	6.66666666666667e-05	0	6.66666666666667e-05	0	0	0	0	0	0	0	0	0.005666667	0.889333333	0	0	0.005666667	0.097066667	0	0	6.66666666666667e-05	0.0018
SouthAfrica_Ndebele-4_1_1	0	0	0	0	0	6.66666666666667e-05	0	0	6.66666666666667e-05	0	0	0	0	0	0	6.66666666666667e-05	0	6.66666666666667e-05	0	0	0	0	0	0	0	0	0	0	0	0	0	0	0	0	0	0.002733333	0.906733333	0	0	0.004333333	0.084066667	0	0	0	0.001866667
SouthAfrica_Ndebele-4_2_1_1	0	0	0	0	0	6.66666666666667e-05	0	0	0	0	0	0	0	0	0	6.66666666666667e-05	0	0	0	0	0	0	0	0	0	0	0	0	0	0	0	0	0	0	0	0.010266667	0.903266667	0	0	0.0116	0.073533333	0	0	0	0.0012
SouthAfrica_Pedi-4_2_1_1	0	0	0	0	0	0	0	0	6.66666666666667e-05	0	0	0	0	0	0	6.66666666666667e-05	6.66666666666667e-05	0	0	0	0	0	0	0	0	0	0	0	0	0	0	0	0	0	0	0.007933333	0.914933333	0	0	0.007733333	0.067533333	0	0	0	0.001666667
SouthAfrica_Sotho-4_2_1_1	0	0	0	0	0	0	0	0	0	0	0	2e-04	0	0	0	0	0	0	6.66666666666667e-05	0	0	0	0	0	0	0	0	0	0	6.66666666666667e-05	0	0	0	0	0	0.008866667	0.8862	0	0	0.004333333	0.0974	0	0	0	0.002866667
SouthAfrica_SothoNorthern-4_2_1_1	0	0	0	0	6.66666666666667e-05	0	0	0	0	0	6.66666666666667e-05	0	0	0	0	6.66666666666667e-05	0	0	0	0	0	6.66666666666667e-05	0	6.66666666666667e-05	0	0.000133333	0	0	0	0	0	0	0	0	0	0.0044	0.895066667	0	6.66666666666667e-05	0.004266667	0.0908	0	0	0	0.004933333
SouthAfrica_SothoNorthern-4_2_2_1	0	0	0	0	0	0	0	0	0	0	0	0	6.66666666666667e-05	0	0	0	0	6.66666666666667e-05	0	6.66666666666667e-05	0	0	0	0	0	0	0	0	0	0	0	0	0	0	0	0.0066	0.977133333	0	0	0.006266667	0.007133333	0	0	0	0.002666667
SouthAfrica_SothoSouthern-4_2_1_1	0	0	0	0	0	0	6.66666666666667e-05	0	0	0	6.66666666666667e-05	0	0	0	0	0	0	0	0	6.66666666666667e-05	0	0	0	0	0	0	0.000266667	0.000133333	0	6.66666666666667e-05	6.66666666666667e-05	0	0	6.66666666666667e-05	0	0.0032	0.830733333	0	6.66666666666667e-05	0.003266667	0.160666667	6.66666666666667e-05	0.000133333	0	0.001066667
SouthAfrica_Swazi-4_1_1	0	0	0	0	0	0	0	0	0	0	0	0	0	0	0	0	0	0	0	0	0	0	0	0	0	0	0.0012	0	0	6.66666666666667e-05	0.005933333	0	0.012466667	0.02	0	0.004	0.861333333	0	0.000133333	0.002733333	0.092133333	0	0	0	0
SouthAfrica_Tsonga-4_2_2_1	0	0	0	0	0	0	0	6.66666666666667e-05	0	0	0	0	0	0	0	0	0	0	0	0	6.66666666666667e-05	0	0	6.66666666666667e-05	6.66666666666667e-05	0	0	0	0	0	0	0	0	0	0	0.003	0.986133333	0	0	0.002133333	0.004866667	0	0	0	0.0036
SouthAfrica_Tswana-4_2_1_1	0	0	0	0	0	0	0	0	0	0.000133333	0	6.66666666666667e-05	0	6.66666666666667e-05	0	0	0	0	6.66666666666667e-05	0	0	0	0	6.66666666666667e-05	6.66666666666667e-05	0	0	0	0	0	0	0	0	0	0	0.0054	0.8634	6.66666666666667e-05	0	0.005466667	0.123333333	0	6.66666666666667e-05	0.000133333	0.001666667
SouthAfrica_Venda-4_2_2_1	0	0	0	0	0	0	0	0	0	0	0	0	0	0	0	6.66666666666667e-05	0	0	0	0	0	0	0.000133333	0.000133333	0	0	0	0	0	0	0	0	0	0	0	0.003666667	0.966533333	0	0	0.002533333	0.0078	0	0	0	0.019133333
SouthAfrica_Xhosa-4_1_1	0	0	0	0	0	0	0	0	0	0	0	0	0	6.66666666666667e-05	0	0	0	6.66666666666667e-05	0	0	0	0	0	0	0	6.66666666666667e-05	0.005333333	0.001866667	6.66666666666667e-05	6.66666666666667e-05	0.002466667	0	0	0.004066667	0	0.002066667	0.850866667	0	0.001666667	0.001666667	0.128133333	0.000133333	0.001133333	0	0.000266667
SouthAfrica_Zulu-4_1_1	0	0	0	0	0	0	0	0	0	0	0	0	0	0	0	6.66666666666667e-05	0	0	0	0	0	0	0	0	0	0	0	0	0	0	0	0	0	0	0	0.009133333	0.900466667	0	0	0.004666667	0.084266667	0	0	0	0.0014
SouthAfrica_Zulu-4_2_1_1	0	0	0	0	0	0	0	0	0	0	0	0	0	0	0	0	0	6.66666666666667e-05	0	0	0	0	0	0	6.66666666666667e-05	0	0	0	0	0	0	0	0	0	0	0.0104	0.926	0	0	0.006133333	0.053266667	0	0	0	0.004066667
Swaziland_Swazi-4_1_1	0	6.66666666666667e-05	0	0	0	6.66666666666667e-05	0	0	6.66666666666667e-05	0	0	0	0	0	0	0	0	6.66666666666667e-05	6.66666666666667e-05	0.000133333	0.000133333	0	0	0	0	6.66666666666667e-05	0	0	0	0	0	0	0	0	0	0.010666667	0.918866667	0	0	0.009333333	0.060266667	0	0	0	2e-04
Uganda_Fumbira-2_3_1_1	0	0	0	0	0	0	0	2e-04	0.0014	0.000333333	0	0.000266667	0	0.017466667	0	0.014866667	0	0	0	0	0.2882	0	0	0	0	0	0	0.121133333	0.0128	0.040066667	0	6.66666666666667e-05	0	0	0	0	0.459066667	0	0	0	0	0.032666667	0.010866667	6e-04	0
Uganda_Kiga-2_3_1_1	0	6.66666666666667e-05	0	0	6.66666666666667e-05	0	0	0	0	0	0	0	0	0.016	0	0.002	0	0	0	0	0.2998	6.66666666666667e-05	0	0	0	6.66666666666667e-05	0	0.102733333	0.009933333	0.019133333	0	6.66666666666667e-05	0	0	0	0	0.5086	0	6.66666666666667e-05	0	0	0.028466667	0.0118	0.001133333	0
Uganda_Konzo-2_3_1_1	0	0.001733333	6.66666666666667e-05	6.66666666666667e-05	0.000266667	0.000533333	0	0.000666667	0.005533333	2e-04	0.001066667	0.0016	0.000133333	0.001266667	0	0.339066667	0.000133333	6.66666666666667e-05	0.000333333	0	0.3326	0.000333333	6.66666666666667e-05	0.000333333	0.000466667	6e-04	0	6.66666666666667e-05	0	0.000733333	0	0	0	0	0	0	0.305133333	0.003733333	0	0	0	0	6.66666666666667e-05	0.003133333	0
Uganda_Nkore-2_3_1_1	0	0	0	0	0	0	0	0	0.000533333	0	6.66666666666667e-05	0	0	0.0202	0	0.000666667	0	0	0	0	0.229666667	6.66666666666667e-05	6.66666666666667e-05	0	0	0	0	0.157333333	0.017933333	0.041866667	0	2e-04	0	0	0	0	0.466266667	0	0	0	0	0.046533333	0.0186	0	0
Zambia_Kalanga-4_2_1_1	0	0	0	6.66666666666667e-05	6.66666666666667e-05	2e-04	6.66666666666667e-05	0.000133333	0	0	2e-04	0	0.000133333	6.66666666666667e-05	0	6.66666666666667e-05	6.66666666666667e-05	2e-04	6.66666666666667e-05	0.000133333	0.000133333	0.000133333	0	0.000133333	6.66666666666667e-05	6.66666666666667e-05	0	0	0	0	0	0	0	0	0	0.001266667	0.821533333	0	0	0.001733333	0.0526	0	0	0	0.120866667
Zambia_Kgalagadi-5_2_1	0	0	0	0	0	6.66666666666667e-05	0	0	2e-04	0	0.000333333	0	0	0	6.66666666666667e-05	0	6.66666666666667e-05	0	0	0.000133333	0	6.66666666666667e-05	0	0	6.66666666666667e-05	6.66666666666667e-05	0	0	0	2e-04	0	0	0	0	0	0.001066667	0.755933333	0.000133333	0	0.000533333	0.239466667	0	0	0	0.0016
Zanzibar_Swahili-3_3	0	6.66666666666667e-05	0	0	0	0	0	0.000133333	0	0	0	6.66666666666667e-05	0	0	6.66666666666667e-05	0	0	0	0	0	0	0	0	0	6.66666666666667e-05	6.66666666666667e-05	0.010866667	0.003933333	0.000133333	0.000133333	0.000333333	0	0.000133333	0.081133333	0	0	0.899133333	0	4e-04	0	0	0.001066667	0.002266667	0	0
Zimbabwe_Remba-4_2_2_2	0	0.000133333	6.66666666666667e-05	0	0	0	0	0	0	6.66666666666667e-05	0	0	0	0	0	0	6.66666666666667e-05	0	0	0	0	0	0	6.66666666666667e-05	0.000133333	6.66666666666667e-05	0.001866667	0	0	0	0.003466667	0	0	0.006733333	0	0.000266667	0.977733333	0	2e-04	0.000266667	0.004733333	0	0.000133333	0	0.004
Zimbabwe_Shona-4_2_2_2	0	6.66666666666667e-05	0	0	0	0	6.66666666666667e-05	6.66666666666667e-05	0.000133333	0	6.66666666666667e-05	0	6.66666666666667e-05	6.66666666666667e-05	6.66666666666667e-05	0.000266667	6.66666666666667e-05	2e-04	6.66666666666667e-05	6.66666666666667e-05	2e-04	0	2e-04	6.66666666666667e-05	2e-04	0	6.66666666666667e-05	6.66666666666667e-05	0	0	6.66666666666667e-05	0	0	0	0	0.000933333	0.976	0	6.66666666666667e-05	0.001266667	0.004733333	0	0	6.66666666666667e-05	0.0148
